# Single-Cell Spatial Mapping of Human Kidney Development Reveals the Critical Role of the Local Microenvironment in Cell Fate Decisions

**DOI:** 10.1101/2025.06.15.659579

**Authors:** Jonathan Levinsohn, Samuel Grindel, Bernhard Dumoulin, Amin Abedini, Aria Huang, Rena Levin-Klein, Boaz Weicz, Grace Rabinowitz, Andi M. Bergeson, Eunji Ha, Konstantin A. Klötzer, Nancy Zhang, Paul Titchenell, Mingyao Li, Joo-Seop Park, Laura S. Finn, Kotaro Sasaki, Pazit Beckerman, Oren Pleniceanu, Alex J. Hughes, Katalin Susztak

**Author notes:** **Contact Information: Katalin Susztak, MD, PhD**, Professor of Medicine, University of Pennsylvania, Perelman School of Medicine, 3400 Civic Center Blvd, Smilow Translational building 12-123, Philadelphia, PA 19104. indicates equal contribution (Jonathan Levinsohn, Samuel Grindel, Alex J. Hughes, Katalin Susztak).

## Abstract

Cell-cell interactions play a pivotal role in organ development, yet these communications have previously been studied one interaction at a time in model organisms, leaving a gap in our understanding of the cellular interplay in human development. To address this, we investigated human kidney development using single-cell RNA sequencing and spatial transcriptomics, analyzing over 500,000 cells. By mapping gene expression and differentiation trajectories in histologic space, we define the spatial organization of kidney development. Our analysis revealed newfound plasticity, showing that nephron progenitor cells undergo an early fate decision between renal corpuscle and tubular lineages. However, this choice is later reversed with some mature tubule cells transitioning back to a renal corpuscle fate. Further, through a genome-wide, spatially-aware cell-cell interaction analysis, we identified specific ligands and neighboring cell signals that create biologically meaningful cellular neighborhoods and mediate cell fate choices, offering a blueprint to understand the coordination of human development at scale.
