## Supplementary Table 1 for "Single-Cell Spatial Mapping of Human Kidney Development Reveals the Critical Role of the Local Microenvironment in Cell Fate Decisions"

Sample	tech	Gestational Age	Clinical History	Cells
HK2718	scRNA	12w4d	NA	8461
HK2723	scRNA	20w5d	NA	8853
HK2722	scRNA	14w0d	T21	16760
HK2716	scRNA	15w5d	T21	13329
HK2725	scRNA	19w3d	NA	17886
scRNA total	scRNA	NA	NA	65289
FK1	CosMx	18w5d	NA	179078
FK4	CosMx	15w6d	NA	103431
HK3524	CosMx	19w0d	NA	98097
CosMx total	CosMx	NA	NA	380606
