## Supplementary Table 14 for "Single-Cell Spatial Mapping of Human Kidney Development Reveals the Critical Role of the Local Microenvironment in Cell Fate Decisions"

HK3524	FK4	FK1	Conserved in all 3 samples
FGF1-FGFR1	FGF1-FGFR1	FGF1-FGFR1	FGF1-FGFR1
SEM3A-PlexinA4_complex1	KLOT-FGFR1	KLOT-FGFR1	SEM3A-PlexinA4_complex1
SEM3A-PlexinA1_complex3	FGF7-FGFR1	GAS6-TYRO3	SEM3A-PlexinA1_complex3
SEM3A-PlexinA3_complex1	FGF8-FGFR1	FGF8-FGFR1	SEM3A-PlexinA3_complex1
FGF7-FGFR1	GAS6-TYRO3	FGF7-FGFR1	FGF7-FGFR1
FGF9-FGFR1	IGF1-IGF1R	BMP5-BMPR1A_BMPR2	FGF9-FGFR1
SEM3A-PlexinA2_complex1	SEM3A-PlexinA3_complex1	BMP5-ACVR1_BMPR2	SEM3A-PlexinA2_complex1
GDF7-BMPR1A_BMPR2	SEM3A-PlexinA4_complex1	BMP2-BMPR1A_BMPR2	GDF7-BMPR1A_BMPR2
GDF7-BMPR1B_BMPR2	FGF10-FGFR1	GAS6-UFO	GDF7-BMPR1B_BMPR2
BMP2-BMPR1B_BMPR2	SEM3A-PlexinA1_complex3	FGF10-FGFR1	BMP2-BMPR1B_BMPR2
FGF8-FGFR1	LEG9-MRC2	BMP5-BMPR1B_BMPR2	FGF8-FGFR1
BMP2-BMPR1A_BMPR2	NTF3-NTRK2	BMP2-BMPR1B_BMPR2	BMP2-BMPR1A_BMPR2
FGF10-FGFR1	BMP2-BMPR1A_BMPR2	PROS-TYRO3	FGF10-FGFR1
IGF1-IGF1R	SEM3A-PlexinA2_complex1	FGF17-FGFR1	IGF1-IGF1R
GDF7-BMR1B_AVR2A	BMP5-BMPR1A_BMPR2	IGF1-IGF1R	GDF7-BMR1B_AVR2A
KLOT-FGFR1	GAS6-UFO	PDGFB-PDGFR complex	KLOT-FGFR1
GDF7-BMR1B_AVR2B	BMP2-BMPR1B_BMPR2	TGFB1-TGFbeta receptor1	GDF7-BMR1B_AVR2B
WNT5A-ANTR1	BMP5-ACVR1_BMPR2	PDGFB-PGFRB	WNT5A-ANTR1
GDF7-BMR1A_ACR2A	BMP5-BMPR1B_BMPR2	LEG9-MRC2	GDF7-BMR1A_ACR2A
LEG9-LRP1	PROS-TYRO3	GDF7-BMPR1B_BMPR2	LEG9-LRP1
BMP2-BMR1B_AVR2A	FGF9-FGFR1	TGFB1-TGFbeta receptor2	BMP2-BMR1B_AVR2A
BMP2-BMR1B_AVR2B	SG3A1-NOTC3	GDF7-BMPR1A_BMPR2	BMP2-BMR1B_AVR2B
PDGFB-PDGFR complex	TGFB1-TGFbeta receptor1	FGF2-FGFR1	PDGFB-PDGFR complex
GDF7-BMR1A_AVR2B	LEG9-LRP1	ANGT-AGTR2	GDF7-BMR1A_AVR2B
BMP5-BMPR1A_BMPR2	FGF2-FGFR1	PDGFB-LRP1	BMP5-BMPR1A_BMPR2
BMP5-ACVR1_BMPR2	PDGFB-PGFRB	BMP6-BMPR1A_BMPR2	BMP5-ACVR1_BMPR2
LEG9-MRC2	TGFB1-TGFbeta receptor2	BMP6-BMR1A_AVR2B	LEG9-MRC2
GAS6-TYRO3	PDGFB-PDGFR complex	BMP5-BMR1A_AVR2B	GAS6-TYRO3
NTF3-NTRK2	WNT5A-ANTR1	NTF3-NTRK2	NTF3-NTRK2
FGF2-FGFR1	FGF17-FGFR1	GDF6-BMPR1B_BMPR2	FGF2-FGFR1
BMP5-BMPR1B_BMPR2	BMP6-BMR1A_AVR2B	GDF6-BMPR1A_BMPR2	BMP5-BMPR1B_BMPR2
PDGFB-LRP1	GDF7-BMPR1A_BMPR2	EDN2-EDNRA	PDGFB-LRP1
PDGFB-PGFRA	GDF7-BMPR1B_BMPR2	FAM3C-LAMP1	PDGFB-PGFRA
BMP2-SMO	WNT5A-FZD2	SEM3A-PlexinA3_complex1	BMP2-SMO
WNT5A-FZD1	BMP5-BMR1A_AVR2B	PDGFB-PGFRA	WNT5A-FZD1
WNT7B-FZD4	INHBA-ACVR_1A2B receptor	SEM3A-PlexinA1_complex3	WNT7B-FZD4
BMP2-BMR1A_ACR2A	BMP6-BMPR1A_BMPR2	SEM3A-PlexinA4_complex1	BMP2-BMR1A_ACR2A
LEG9-COL12	BMP6-ACVR_1A2B receptor	SDF1-ACKR3	LEG9-COL12
WNT5A-FZD2	NTF4-NTRK2	GDF8-ACVR_1B2B receptor	WNT5A-FZD2
PTN-PLXB2	INHBA-ACVR_1B2B receptor	FGF9-FGFR1	PTN-PLXB2
WNT5A-FZD3	WNT5A-FZD1	LEG9-LRP1	WNT5A-FZD3
BMP2-BMR1A_AVR2B	PDGFB-LRP1	GDF8-TGFR_AVR2B	BMP2-BMR1A_AVR2B
PDGFB-PGFRB	BMP6-ACVR1_BMPR2	BMP6-ACVR_1A2B receptor	PDGFB-PGFRB
FAM3C-LAMP1	PTN-PLXB2	BMP6-BMR1B_AVR2B	FAM3C-LAMP1
WNT5A-PTPRK	PDGFB-PGFRA	BMP6-ACVR1_BMPR2	WNT5A-PTPRK
IL33-IL33 receptor	BDNF-NTRK2	BMP5-BMR1A_ACR2A	EDN2-EDNRA
EDN2-EDNRA	BMP6-BMR1B_AVR2B	GDNF-RET receptor 1	BMP5-BMR1A_AVR2B
BMP5-BMR1A_AVR2B	ANGT-AGTR2	WNT2-FZD2	WNT5A-ROR1
WNT5A-ROR1	FAM3C-LAMP1	INHBA-ACVR_1B2B receptor	INHBA-ACVR_1B2A receptor
INHBA-ACVR_1B2A receptor	BMP5-ACVR_1A2B receptor	Activin ligand ab-ACVR_1B2B receptor	FGF19-FGFR1
FGF19-FGFR1	WNT4-NOTC1	PROS-UFO	SEM3E-PLXD1
Activin ligand ab-ACVR_1B2A receptor	LEG9-COL12	BMP5-ACVR_1A2B receptor	TGFB1-TGFbeta receptor1
SEM3E-PLXD1	BMP5-BMR1A_ACR2A	BMP6-BMPR1B_BMPR2	FAM3C-HLAC
TGFB1-TGFbeta receptor1	WNT5A-ROR1	GDF7-BMR1B_AVR2B	INHBA-ACVR_1B2B receptor
FAM3C-HLAC	BMP5-BMR1B_AVR2B	GDF7-BMR1B_AVR2A	TGFB1-TGFbeta receptor2
INHBA-ACVR_1B2B receptor	BMP6-BMPR1B_BMPR2	BTC-ERBB4	NRG3-ERBB4
TGFB1-TGFbeta receptor2	LEG9-AAAT	INHBA-ACVR_1B2A receptor	INHBA-ACVR_1A2B receptor
NRG3-ERBB4	INHBA-ACVR_1B2A receptor	Activin ligand ab-ACVR_1B2A receptor	INHBA-ACVR_1A2A receptor
INHBA-ACVR_1A2B receptor	BMP2-SMO	INHBA-ACVR_1A2B receptor	GAS6-UFO
Activin ligand ab-ACVR_1A2B receptor	INHBA-ACVR_1A2A receptor	Activin ligand ab-ACVR_1A2B receptor	WNT7B-FZD1
Activin ligand ab-ACVR_1B2B receptor	PROS-UFO	GDF7-BMR1A_AVR2B	BMP5-ACVR_1A2B receptor
Activin ligand ab-ACVR_1A2A receptor	FGF18-FGFR1	WNT4-NOTC1	PROS-TYRO3
INHBA-ACVR_1A2A receptor	MK-LRP1	WNT2-FZD4	BMP3-ACVR_1B2A receptor
GAS6-UFO	NRG2-ERBB4	BMP5-BMR1B_AVR2B	GDF6-BMPR1A_BMPR2
WNT7B-FZD1	GDF7-BMR1B_AVR2A	FGF18-FGFR1	GDF6-BMPR1B_BMPR2
BMP5-ACVR_1A2B receptor	GDF7-BMR1A_AVR2B	NRG2-ERBB4	BMP5-BMR1A_ACR2A
PROS-TYRO3	LEG9-CD47	FGF19-FGFR1	WNT5A-ROR2
BMP3-ACVR_1B2A receptor	BMP6-BMR1A_ACR2A	GDF8-TGFR_AVR2A	NTF4-NTRK2
GDF6-BMPR1A_BMPR2	GDF7-BMR1A_ACR2A	WNT7B-FZD1	TGFB2-TGFbeta receptor1
IL1B-IL1 receptor inhibitor	FGF19-FGFR1	APEL-APJ	BDNF-JAM1
GDF6-BMPR1B_BMPR2	LEG9-MET	VEGFA-FLT1 complex	IL1B-IL1 receptor
BMP5-BMR1A_ACR2A	EDN2-EDNRA	IL11-IL11 receptor	BMP5-BMR1B_AVR2B
WNT5A-ROR2	SEM3E-PLXD1	SEM3A-PlexinA2_complex1	RSPO1-LGR4
NTF4-NTRK2	BMP2-BMR1A_AVR2B	SG3A1-NOTC3	SG3A1-NOTC3
TGFB2-TGFbeta receptor1	WNT5A-FZD3	FAM3C-HLAC	PDGFA-PGFRA
BDNF-JAM1	VEGFA-FLT1 complex	TGFB2-TGFbeta receptor1	TGFB2-TGFbeta receptor2
IL1B-IL1 receptor	APEL-APJ	GDF8-ACVR_1B2A receptor	PROS-UFO
BMP5-BMR1B_AVR2B	WNT5A-PTPRK	RSPO1-LGR4	GDNF-RET receptor 1
RSPO1-LGR4	GDF6-BMPR1A_BMPR2	GDF7-BMR1A_ACR2A	PDGFD-PDGFR complex
SG3A1-NOTC3	GDF7-BMR1B_AVR2B	BMP2-SMO	WNT5A-EPHA7
PDGFA-PGFRA	GDF6-BMPR1B_BMPR2	WNT7B-FZD4	NRG2-ERBB4
TGFB2-TGFbeta receptor2	BDNF-SORT	TGFB2-TGFbeta receptor2	FGF17-FGFR1
PROS-UFO	BMP2-BMR1B_AVR2B	CLCF1-CNTF-1R	BMP4-BMR1A_AVR2B
GDNF-RET receptor 1	LEG9-PTPRK	BMP6-BMR1A_ACR2A	CLCF1-CNTF-1R
PDGFD-PDGFR complex	BMP5-BMR1B_AVR2A	PTN-PLXB2	BMP5-ACVR_1A2A receptor
WNT5A-EPHA7	HGF-MET	WNT2-FZD1	FAM3B-LRP5
NRG2-ERBB4	WNT5A-ROR2	PLGF-FLT1 complex	NOV-NOTC1
FGF17-FGFR1	IL11-IL11 receptor	NRG4-ERBB4	BDNF-NTRK2
IL1RA-IL1 receptor	TGFB2-TGFbeta receptor1	LEG9-AAAT	MK-LRP1
BMP4-BMR1A_AVR2B	PDGFC-PGFRA	BMP2-BMR1A_AVR2B	TGFB3-TGFbeta receptor1
CLCF1-CNTF-1R	BMP5-ACVR_1A2A receptor	ARTN-RET receptor 1	GHRL-PE2R3
BMP5-ACVR_1A2A receptor	PTN-PTPRS	GHRL-PE2R3	PTN-PTPRS
FAM3B-LRP5	NOV-NOTC1	BDNF-NTRK2	BMP6-BMR1A_AVR2B
IL1RA-IL1 receptor inhibitor	PDGFD-PDGFR complex	BMP5-ACVR_1A2A receptor	WNT5A-FZD6
NOV-NOTC1	FAM3B-LRP5	GRN-SORT	LEG9-CD47
BDNF-NTRK2	WNT5A-EPHA7	WNT5A-FZD2	BDNF-SORT
MK-LRP1	GRN-SORT	WNT5A-ANTR1	TGFB3-TGFbeta receptor2
TGFB3-TGFbeta receptor1	NTF3-TNR16	GDF6-BMR1A_AVR2B	GDF6-BMR1A_ACR2A
GHRL-PE2R3	FAM3C-HLAC	GDF6-BMR1B_AVR2B	BMP7-BMR1A_AVR2B
PTN-PTPRS	WNT2-FZD4	INHBA-ACVR_1A2A receptor	GDF6-BMR1A_AVR2B
BMP6-BMR1A_AVR2B	GDF8-ACVR_1B2B receptor	GDF6-BMR1A_ACR2A	LEG9-MET
WNT5A-FZD6	TGFB2-TGFbeta receptor2	Activin ligand ab-ACVR_1A2A receptor	IL11-IL11 receptor
LEG9-CD47	BMP2-BMR1A_ACR2A	LEG9-COL12	WNT2-FZD4
BDNF-SORT	PDGFD-PGFRB	WNT5A-FZD1	ANGT-AGTR2
TGFB3-TGFbeta receptor2	MIME-HLADRB1	NGF-TNR16	FGF18-FGFR1
GDF6-BMR1A_ACR2A	BDNF-JAM1	BDNF-SORT	NGF-TNR16
BMP7-BMR1A_AVR2B	WNT5A-FZD5	WNT3-FZD7	NTF3-TNR16
TNFA-PTPRS	GDF6-BMR1A_ACR2A	BMP3-ACVR_1B2A receptor	WNT4-SMO
GDF6-BMR1A_AVR2B	WNT2B-FZD4	GDF6-BMR1B_AVR2A	BMP6-ACVR_1A2B receptor
LEG9-MET	CKLF-LRP6	PDGFD-PGFRB	WNT2B-FZD4
IL11-IL11 receptor	RSPO1-LGR4	LEG9-CD47	BMP5-BMR1B_AVR2A
WNT2-FZD4	WNT3-FZD1	BMP5-BMR1B_AVR2A	ARTN-RET receptor 1
ANGT-AGTR2	MIS-MIS receptor 1	ALBU-FcRn complex	LEG9-PTPRK
FGF18-FGFR1	BMP2-BMR1B_AVR2A	BMP2-BMR1B_AVR2B	LEG9-AAAT
NGF-TNR16	TGFB3-TGFbeta receptor1	PDGFD-PDGFR complex	GDF6-BMR1B_AVR2A
NTF3-TNR16	BMP6-ACVR_1A2A receptor	RSPO4-LGR4	GDF6-BMR1B_AVR2B
WNT4-SMO	ANGT-AGTR1	HGF-MET	ANGT-AGTR1
BMP6-ACVR_1A2B receptor	BMP7-BMPR1A_BMPR2	BMP2-BMR1A_ACR2A	RSPO3-LGR4
WNT2B-FZD4	WNT7B-FZD1	LEG9-MET	BMP6-BMR1B_AVR2B
BMP5-BMR1B_AVR2A	GDF8-TGFR_AVR2A	WNT2B-FZD4	BMP4-BMR1B_AVR2B
ARTN-RET receptor 1	PDGFA-PGFRA	BDNF-JAM1	HGF-CD44
WNT2-FZD1	BMP6-BMR1B_AVR2A	GDF10-ACVR_1B2B receptor	WNT4-FZD1
LEG9-PTPRK	SCF-KIT	NTF3-NTRK3	APEL-APJ
LEG9-AAAT	WNT7B-FZD4	WNT5A-EPHA7	TNF10-TR10B
GDF6-BMR1B_AVR2A	BMP7-BMR1A_AVR2B	EREG-ERBB4	WNT4-NOTC1
GDF6-BMR1B_AVR2B	LIF-LIFR	COPA-SORT	BMP4-BMPR1A_BMPR2
ANGT-AGTR1	PLGF-FLT1 complex	FAM3B-LRP5	TNF12-TNR12
RSPO3-LGR4	GDF6-BMR1A_AVR2B	BMP2-BMR1B_AVR2A	MIME-HLADRB1
BMP6-BMR1B_AVR2B	GDF11-TGFR_AVR2B	SEM3E-PLXD1	BMP7-ACVR_1A2B receptor
BMP4-BMR1B_AVR2B	BMP4-BMR1A_AVR2B	LIF-LIFR	WNT2-FZD2
HGF-CD44	BMP4-BMR1B_AVR2B	WNT4-SMO	PDGFD-PGFRB
FGF23-FGFR1	GDF6-BMR1B_AVR2A	MIME-HLADRB1	WNT3-FZD1
WNT4-FZD1	GDF8-TGFR_AVR2B	CCL2-CCR10	CER1-MRC2
APEL-APJ	BMP7-ACVR1_BMPR2	PDGFA-PGFRA	WNT3-FZD7
TNF10-TR10B	BMP7-ACVR_1A2B receptor	WNT5A-ROR1	RSPO1-LGR5
WNT4-NOTC1	COPA-SORT	BMP7-BMPR1A_BMPR2	NTF4-TNR16
BMP4-BMPR1A_BMPR2	BMP4-BMPR1A_BMPR2	CSF1-SHPS1	BDNF-TNR16
TNF12-TNR12	IL1B-IL1 receptor	MK-LRP1	OSTN-ANPRC
MIME-HLADRB1	GDF11-ACVR_1B2B receptor	MIS-MIS receptor 1	HGF-MET
BMP7-ACVR_1A2B receptor	BMP4-BMPR1B_BMPR2	BMP6-BMR1B_AVR2A	GDF10-ACVR_1B2B receptor
OSTP-CD44	WNT4-SMO	WNT2-FZD3	LIF-LIFR
WNT2-FZD2	GDF8-ACVR_1B2A receptor	NOV-NOTC1	TNF10-RIPK1
PDGFD-PGFRB	GDF6-BMR1B_AVR2B	NTF3-TNR16	RSPO3-LGR5
WNT3-FZD1	CCL4-CTR1	EFNA1-EPHA4	MIS-MIS receptor 1
LEG9-CD44	WNT5A-FZD6	PTHR-PTH1R	FGF2-CD44
CER1-MRC2	GDF11-ANTR1	IL33-IL33 receptor	BMP7-BMPR1A_BMPR2
WNT3-FZD7	WNT4-FZD1	BMP4-BMR1A_AVR2B	GDF11-ANTR1
RSPO1-LGR5	RSPO3-LGR4	TNF13-TNR14	GRN-SORT
NTF4-TNR16	BMP7-BMR1B_AVR2B	WNT3-FZD1	GALA-HLADPA1
BDNF-TNR16	BMP7-BMPR1B_BMPR2	TGFB3-TGFbeta receptor2	SCF-KIT
OSTN-ANPRC	GHRL-PI2R	BMP7-ACVR1_BMPR2	BMP7-BMR1B_AVR2B
HGF-MET	WNT4-FZD8	HGF-CD44	CCL4-CTR1
SECR-VIPR1	RSPO1-LGR5	BMP6-ACVR_1A2A receptor	GDF11-TGFR_AVR2B
TNFA-SEM4C	SDF1-CXCR4	LEG9-PTPRK	BMP4-BMPR1B_BMPR2
GDF10-ACVR_1B2B receptor	RSPO3-LGR5	ANGT-AGTR1	BMP7-ACVR1_BMPR2
LIF-LIFR	BMP7-PTPRK	WNT5A-FZD5	CCL14-CCR1
TNFA-NOTC1	VEGFB-FLT1 complex	BMP7-BMR1A_AVR2B	WNT2-FZD3
TNF10-RIPK1	SDF1-ACKR3	RSPO3-LGR4	IL16-NMDE1
RSPO3-LGR5	WNT3-FZD7	BMP4-BMR1B_AVR2B	PDGFC-PGFRA
MIS-MIS receptor 1	TGFB3-TGFbeta receptor2	GDF11-TGFR_AVR2B	GDF11-ACVR_1B2B receptor
CCL3-CCR1	TNF10-RIPK1	GDF3-ACVR_1B2B receptor	BMP4-BMR1B_AVR2A
PTHR-PTH1R	ARTN-RET receptor 1	VEGFB-FLT1 complex	CSF1-CSF1R
FGF2-CD44	OSTP-PE2R4	VIP-VIPR2	WNT4-FZD8
INHBB-ACVR_1A2A receptor	GDF3-ACVR_1B2B receptor	NRTN-RET receptor 2	VEGFB-FLT1 complex
BMP7-BMPR1A_BMPR2	CLCF1-CNTF-1R	INHBB-ACVR_1B2A receptor	CCL11-ACKR2
GDF11-ANTR1	LEG9-CD44	OSTP-PE2R4	COPA-HG2A
GRN-SORT	WNT2-FZD2	WNT5A-FZD3	IGF2-IGF1R
GALA-HLADPA1	GDNF-RET receptor 1	NTF4-TNR16	BMP6-BMPR1A_BMPR2
TNFA-RIPK1	OSTN-ANPRC	PDGFC-PGFRA	BMP6-BMR1A_ACR2A
SCF-KIT	GAS6-MERTK	RSPO1-LGR5	ANFC-ANPRB
INHBB-ACVR_1B2A receptor	BTC-ERBB4	WNT5A-PTPRK	MIS-MIS receptor 2
TNFA-CELR2	NTF3-NTRK3	CKLF-LRP6	NTF3-NTRK3
BMP7-BMR1B_AVR2B	BMP4-BMR1B_AVR2A	TNF12-TNR12	VEGFA-FLT1 complex
CCL4-CTR1	COPA-HG2A	WNT5A-ROR2	GDF3-ACVR_1B2B receptor
GDF11-TGFR_AVR2B	CSF1-CTR1	PTN-PTPRS	GAS6-MERTK
CC4L-PGRC2	CER1-MRC2	SCF-KIT	ARTN-RET receptor 3
CCL3-ACKR2	CSF1-SHPS1	GDF11-ACVR_1B2B receptor	SDF1-ACKR3
BMP4-BMPR1B_BMPR2	ANFC-ANPRA	WNT4-FZD8	EFNA1-EPHA4
LEG9-HAVR2	EFNA4-EPHA7	TNF10-TR10B	PLGF-FLT1 complex
CCL4-ACKR2	ARTN-RET receptor 3	BMP7-BMPR1B_BMPR2	COPA-SORT
BMP7-ACVR1_BMPR2	WNT2-FZD3	BMP7-ACVR_1A2B receptor	GDF8-ACVR_1B2A receptor
CCL14-CCR1	NRTN-RET receptor 2	BMP7-BMR1B_AVR2B	GDF8-TGFR_AVR2A
WNT2-FZD3	BMP3-ACVR_1B2A receptor	BDNF-TNR16	SDF1-CXCR4
WNT4-FZD6	GDF10-ACVR_1B2B receptor	BMP4-BMPR1A_BMPR2	CCL2-CCR10
CCL15-CCR1	FGF2-CD44	COPA-HG2A	CSF1-SHPS1
IL16-NMDE1	TNF10-TR10B	OSTN-ANPRC	EFNA4-EPHA4
PDGFC-PGFRA	EFNA1-EPHA7	RSPO3-LGR5	NRG4-ERBB4
TN13B-HLADPB1	NRG3-ERBB4	TTHY-TNR16	BMP6-ACVR1_BMPR2
GDF11-ACVR_1B2B receptor	HGF-CD44	GAS6-MERTK	GDF8-ACVR_1B2B receptor
BMP4-BMR1B_AVR2A	MIF-TNR14	WNT5A-FZD6	BMP6-BMR1B_AVR2A
CSF1-CSF1R	MIF-HG2A	IL16-NMDE1	OSTP-PE2R4
WNT4-FZD8	GHRL-PE2R3	BMP4-BMPR1B_BMPR2	GDF8-TGFR_AVR2B
VEGFB-FLT1 complex	BDNF-TNR16	MIF-HG2A	BTC-ERBB4
IL7-IL7 receptor	IL16-NMDE1	WNT4-FZD6	ANFC-ANPRA
BMP4-BMR1A_ACR2A	EFNA1-EPHA4	GHRL-PI2R	GHRL-PI2R
CCL11-ACKR2	NGF-TNR16	FGF2-FGRL1	TNF10-TR10D
COPA-HG2A	NTF4-TNR16	TNF10-RIPK1	EFNA4-EPHA7
RARR2-CML1	CCL2-CCR10	TNF10-TR10D	BMP6-BMPR1B_BMPR2
NAMPT-P2RY6	TNF12-TNR12	CCL4-CTR1	KISS1-KISSR
CCL2-ACKR2	NMU-NMUR1	GDF11-ACVR_1B2A receptor	BMP6-ACVR_1A2A receptor
IGF2-IGF1R	EFNA4-EPHA4	ARTN-RET receptor 3	EFNA1-EPHA7
EFNA1-EPHA5	IGF2-IGF1R	WNT4-FZD1	CKLF-LRP6
BMP7-BMR1B_AVR2A	CALCB-CALCR	GDF11-ANTR1	NRTN-RET receptor 2
BMP7-PTPRK	CCL28-CCR10	INHBB-ACVR_1A2A receptor	CCL28-CCR10
BMP6-BMPR1A_BMPR2	NRG4-ERBB4	CD70-GPC5B	NTF3-NTRK1
IL1B-ADRB2	MIS-MIS receptor 3	NEU2-V2R	NEU1-OXYR
BMP6-BMR1A_ACR2A	CALC-CALCR	TGFB3-TGFbeta receptor1	NGF-NTRK1
ANFC-ANPRB	NTF3-NTRK1	IL1B-IL1 receptor inhibitor	CCL5-ACKR2
MIS-MIS receptor 2	KISS1-KISSR	INHBB-ACVR_1A2B receptor	CALCB-CALCR
CO5-C5AR1	ANFC-ANPRB	INHBB-ACVR_1B2B receptor	CALC-CALCR
TNFL9-HLADPA1	LEG9-HAVR2	CSF1-CTR1	ADML-CALCR
WNT7B-FZD10	TNF10-TR10D	GDF5-BMPR1B_BMPR2	JAG1-NOTC2
NTF3-NTRK3	MIS-MIS receptor 2	EFNA4-EPHA7	DLK1-NOTC2
VEGFA-FLT1 complex	GALA-GALR3	SDF1-CXCR4	DLK1-NOTC3
FGF2-FGRL1	GALA-HLADPA1	GLUC-GLR	SEM6D-PlexinA1_complex1
GDF3-ACVR_1B2B receptor	CCL11-ACKR2	TNFA-RIPK1	A4-HG2A
GAS6-MERTK	CCL14-CCR1	VEGFA-EPHB2	EFNB1-EPHB4
ARTN-RET receptor 3	CCL2-ACKR2	FGF2-CD44	DLK1-NOTC1
SDF1-ACKR3	VGF-NTRK1	TNFA-NOTC1	EFNA2-EPHA4
CCL3-CCR5	CSF1-CSF1R	IGF2-MPRI	SEM4A-PLXD1
CCL4-CCR5	NGF-NTRK1	GDF5-BMPR1A_BMPR2	JAG1-NOTC1
EFNA1-EPHA4	CCL5-CCR1	CCL28-CCR10	TNFC-TNR3
PLGF-FLT1 complex	NEU1-OXYR	WNT2-FZD9	EFNA5-EPHA4
COPA-SORT	NEU2-OXYR	EFNA4-EPHA4	JAG2-NOTC3
GDF8-ACVR_1B2A receptor	CCL14-ACKR2	IL1B-IL1 receptor	JAG1-MCP
GDF8-TGFR_AVR2A	ADML-CALCR	NEU2-V1AR	JAG2-NOTC2
SDF1-CXCR4	CCL5-ACKR2	PTHR-PTH2R	DLL4-NOTC3
CCL2-CCR10	JAG1-NOTC3	KISS1-KISSR	DLL4-NOTC2
CSF1-SHPS1	JAG1-NOTC2	BMP4-BMR1B_AVR2A	SEM4G-PLXB2
EFNA4-EPHA4	JAG1-NOTC1	TNFA-PTPRS	DLL1-NOTC2
CO3-C3AR	DLL1-NOTC3	NTF4-NTRK2	JAG2-NOTC4
NRG4-ERBB4	DLL1-NOTC1	SECR-SCTR	DLL4-NOTC1
BMP6-ACVR1_BMPR2	DLL1-NOTC2	NRG3-ERBB4	DLL3-NOTC2
CCL28-ACKR2	DLL4-NOTC3	GDF5-BMR1B_AVR2A	DLL3-NOTC1
IGF2-MPRI	JAG1-MCP	IL16-NMDE4	ENTP1-AA2BR
CCL27-CCR10	DLK1-NOTC1	ANFC-ANPRA	JAG1-NOTC3
CCL2-CCR2	DLK1-NOTC3	TNFA-SEM4C	DLL4-NOTC4
VIP-VIPR1	A4-HG2A	EFNA1-EPHA8	EFNA5-EPHA7
GDF8-ACVR_1B2B receptor	EFNB1-EPHB4	CER1-MRC2	SEM7A-PLXC1
BMP6-BMR1B_AVR2A	DLL4-NOTC2	NEU1-OXYR	DLL1-NOTC4
OSTP-PE2R4	JAG2-NOTC3	ANFC-ANPRB	DLL1-NOTC1
GDF8-TGFR_AVR2B	JAG2-NOTC2	TNFA-CELR2	DLL3-NOTC3
BTC-ERBB4	EFNB1-EPHB1	BMP7-BMR1B_AVR2A	DLL1-NOTC3
ANFC-ANPRA	SEM6D-PlexinA1_complex1	GDF5-BMR1A_ACR2A	EFNA3-EPHA4
CCL11-CCR2	DLL4-NOTC1	GALA-GALR3	EFNA3-EPHA7
GHRL-PI2R	EFNA5-EPHA7	CALC-CALCR
RSPO4-LGR4	JAG2-NOTC4	CALCB-CALCR
GDF9-TGFR_BMPR2	DLK1-NOTC2	IGF2-IGF1R
TNF10-TR10D	EFNA2-EPHA4	TNFB-TNR3
VIP-VIPR2	DLL1-NOTC4	IL19-IL20 receptor Type I
EFNA4-EPHA7	DLL3-NOTC1	EFNA1-EPHA7
IL16-NMDE4	DLL4-NOTC4	GDF5-BMR1B_AVR2B
BMP6-BMPR1B_BMPR2	DLL3-NOTC3	ENHO-GPR19
EFNA1-EPHA2	EFNA5-EPHA4	VIP-V1AR
ANFC-ANPRC	SEM4G-PLXB2	NMU-NMUR1
KISS1-KISSR	DLK1-NOTC4	RSPO3-LGR6
BMP6-ACVR_1A2A receptor	EFNA3-EPHA4	NTF3-NTRK1
GDF11-ACVR_1B2A receptor	SEM4A-PLXD1	GDF5-BMR1A_AVR2B
EFNA1-EPHA7	DLL3-NOTC4	TNFB-TNR14
CKLF-LRP6	DLL3-NOTC2	ANFC-ANPRC
NRTN-RET receptor 2	ENTP1-AA1R	RSPO4-LGR6
CCL28-CCR10	TNFC-TNR3	CCKN-GASR
IL16-NMDE2	EFNA3-EPHA7	MIS-MIS receptor 2
NTF3-NTRK1	SEM7A-PLXC1	TNFB-RIPK1
GHRL-TA2R	ENTP1-AA3R	CCL27-CCR10
TTHY-TNR16	CD72-SEM4D	CSF1-CSF1R
EFNA1-EPHA8	EFNA3-EPHA2	NGF-NTRK1
NEU1-OXYR	ENTP1-AA2BR	CCL11-ACKR2
NGF-NTRK1	LEUK-ICAM1	CCL19-CCRL2
PTHR-PTH2R		TN13B-TR13C
VIP-V1AR		RSPO4-LGR5
NEU2-OXYR		CXL13-ACKR4
TNFA-FFAR2		CO3-C3AR
RSPO3-LGR6		VGF-NTRK1
VCC1-GPR35		IL16-NMDE3
NEU2-V1AR		GALA-HLADPA1
MIS-MIS receptor 3		CCL21-CCR7
SECR-SCTR		TN13B-HLADPB1
TNF10-TR10C		CCL4-ACKR2
RSPO4-LGR5		ADML-CALCR
TN13B-TR13C		ANXA1-FPR1
CCL5-ACKR2		CCL3-ACKR2
CALCB-CALCR		CCL5-ACKR2
CCL21-ACKR4		CCL5-GPR75
CALC-CALCR		IL34-CSF1R
NEU2-V2R		WNT7B-FZD10
ADML-CALCR		CCL19-ACKR4
ADM2-CALCR		CCL19-CCR7
CCL19-CCR7		CD70-CD27
RSPO1-LGR6		TNFA-FFAR2
CCL5-ACKR4		CCL27-ACKR2
JAG1-NOTC2		CCL3-CCR1
DLK1-NOTC2		CCL5-ACKR4
DLK1-NOTC3		CORT-SSR1
SEM6D-PlexinA1_complex1		CCL5-CCR1
A4-HG2A		CCL14-CCR1
EFNB1-EPHB4		VIP-VIPR1
DLK1-NOTC1		CCL23-CCR1
SEM6D-PlexinA1_complex2		JAG1-NOTC3
EFNA2-EPHA4		JAG1-NOTC2
aXb2 complex-ICAM1		SEM4G-PLXB2
aLb2 complex-ICAM1		DLL4-NOTC2
SEM4A-PLXD1		JAG1-NOTC1
aMb2 complex-ICAM1		DLK1-NOTC2
aLb2 complex-JAM1		DLK1-NOTC3
PTPRC-MRC1		DLL1-NOTC3
CD28-CD86		DLL1-NOTC2
EFNA2-EPHA7		DLL4-NOTC1
JAG1-NOTC1		DLL4-NOTC3
EFNB1-EPHB2		JAG1-MCP
TNFC-TNR3		DLL1-NOTC1
LYAM2-CD44		SEM6D-PlexinA1_complex1
EFNA5-EPHA4		JAG2-NOTC3
JAG2-NOTC3		A4-HG2A
JAG1-MCP		JAG2-NOTC2
EFNA5-EPHB2		DLK1-NOTC1
JAG2-NOTC2		JAG2-NOTC1
DLL4-NOTC3		EFNA2-EPHA4
DLL4-NOTC2		EFNB1-EPHB4
SEM4G-PLXB2		SEM4A-PLXD1
EFNA3-EPHA5		SEM6D-PlexinA1_complex2
LYAM3-SELPL		JAG2-NOTC4
JAG2-NOTC1		EFNA2-EPHA2
ENTP1-AA3R		EFNA2-EPHA7
DLL1-NOTC2		DLL3-NOTC2
JAG2-NOTC4		DLL3-NOTC3
DLL4-NOTC1		EFNA5-EPHA7
DLL3-NOTC2		DLL3-NOTC1
DLL3-NOTC1		DLL4-NOTC4
ENTP1-AA2BR		EFNA5-EPHA4
JAG1-NOTC3		JAG1-NOTC4
DLL4-NOTC4		DLK1-NOTC4
EFNA5-EPHA7		EFNA3-EPHA7
SEM7A-PLXC1		EFNB1-EPHB2
DLL1-NOTC4		EFNA3-EPHA4
DLL1-NOTC1		SEM7A-PLXC1
DLL3-NOTC3		aLb2 complex-JAM1
DLL3-NOTC4		DLL1-NOTC4
DLL1-NOTC3		ENTP1-AA2BR
EFNA3-EPHA2		TNFC-TNR3
EFNA3-EPHA4		aLb2 complex-ICAM1
EFNA3-EPHA7		aMb2 complex-ICAM1
		TNFL4-TNR4
		LYAM3-SELPL
		EFNA5-EPHA1
		EFNA2-EPHA8
		PTPRC-MRC1
