## Supplementary Table 15 for "Single-Cell Spatial Mapping of Human Kidney Development Reveals the Critical Role of the Local Microenvironment in Cell Fate Decisions"

Ligand	Renew	Diff	PT	Podocyte	LOH	DCT	Tubule	RC	PseudoTime
ACKR1	Na	Na	Na	Na	Na	Na	Na	Na	Na
ADGRE5	Na	Na	Na	Na	Na	Na	Na	Na	Na
ADGRG3	Na	Na	Na	Na	Na	Na	Na	Na	Na
ADGRG5	Na	Na	Na	Na	Na	Na	Na	Na	Na
ADGRL1	Na	Na	Na	Na	Na	Na	Na	Na	Na
ADGRV1	Na	Na	Na	Na	Na	Na	Na	Na	Na
AVPR1B	Na	Na	Na	Na	Na	Na	Na	Na	Na
CCL13	Na	Na	Na	Na	Na	Na	Na	Na	Na
CCL18	Na	Na	Na	Na	Na	Na	Na	Na	Na
CCL20	Na	Na	Na	Na	Na	Na	Na	Na	Na
CCR9	Na	Na	Na	Na	Na	Na	Na	Na	Na
CD24	Na	Na	Na	Na	Na	Na	Na	Na	Na
CEACAM6	Na	Na	Na	Na	Na	Na	Na	Na	Na
CSF2	Na	Na	Na	Na	Na	Na	Na	Na	Na
CSF3	Na	Na	Na	Na	Na	Na	Na	Na	Na
CXCL8	Na	Na	Na	Na	Na	Na	Na	Na	Na
CXCR1	Na	Na	Na	Na	Na	Na	Na	Na	Na
CXCR6	Na	Na	Na	Na	Na	Na	Na	Na	Na
FASLG	Na	Na	Na	Na	Na	Na	Na	Na	Na
FGA	Na	Na	Na	Na	Na	Na	Na	Na	Na
FGG	Na	Na	Na	Na	Na	Na	Na	Na	Na
GPR151	Na	Na	Na	Na	Na	Na	Na	Na	Na
IAPP	Na	Na	Na	Na	Na	Na	Na	Na	Na
IFNE	Na	Na	Na	Na	Na	Na	Na	Na	Na
IFNL1	Na	Na	Na	Na	Na	Na	Na	Na	Na
IL12B	Na	Na	Na	Na	Na	Na	Na	Na	Na
IL17A	Na	Na	Na	Na	Na	Na	Na	Na	Na
IL2	Na	Na	Na	Na	Na	Na	Na	Na	Na
IL20	Na	Na	Na	Na	Na	Na	Na	Na	Na
IL24	Na	Na	Na	Na	Na	Na	Na	Na	Na
IL26	Na	Na	Na	Na	Na	Na	Na	Na	Na
IL2RA	Na	Na	Na	Na	Na	Na	Na	Na	Na
IL36RN	Na	Na	Na	Na	Na	Na	Na	Na	Na
IL4	Na	Na	Na	Na	Na	Na	Na	Na	Na
IL9R	Na	Na	Na	Na	Na	Na	Na	Na	Na
KIR2DL3	Na	Na	Na	Na	Na	Na	Na	Na	Na
KIR3DL2	Na	Na	Na	Na	Na	Na	Na	Na	Na
KLRC3	Na	Na	Na	Na	Na	Na	Na	Na	Na
MC4R	Na	Na	Na	Na	Na	Na	Na	Na	Na
NODAL	Na	Na	Na	Na	Na	Na	Na	Na	Na
PECAM1	Na	Na	Na	Na	Na	Na	Na	Na	Na
RXFP3	Na	Na	Na	Na	Na	Na	Na	Na	Na
RXFP4	Na	Na	Na	Na	Na	Na	Na	Na	Na
SAA1	Na	Na	Na	Na	Na	Na	Na	Na	Na
VEGFD	Na	Na	Na	Na	Na	Na	Na	Na	Na
VSIR	Na	Na	Na	Na	Na	Na	Na	Na	Na
WNT7A	Na	Na	Na	Na	Na	Na	Na	Na	Na
CDH1_cont	-0.209586464	0.119932571	-0.143544102	-0.518382043	0.527637253	0.40939581	0.505672077	-0.518382043	-0.04820461
GPI_lig	-0.185956683	0.12791687	0.242494762	-0.492604204	0.397111935	0.141643818	0.489097076	-0.492604204	-0.006607859
RPS19_cont	0.088318902	-0.086666852	0.226538891	-0.447655363	0.171114469	0.300777543	0.448358915	-0.447655363	-0.609689961
FGF9_lig	-0.244198802	0.205657261	-0.200117606	-0.390114815	0.670746133	0.168415367	0.395462263	-0.390114815	0.063498601
KNG1_lig	-0.146991685	0.134795735	-0.103314916	-0.38005725	0.707462929	0.034501755	0.388748202	-0.38005725	0.094546954
SPP1_lig	-0.211261332	0.213331442	0.359336744	-0.360657503	0.336234215	-0.078480935	0.377721461	-0.360657503	0.105518266
FAM3B_lig	-0.142240808	0.066141366	-0.096482128	-0.3777702	0.490602782	0.188149853	0.364205789	-0.3777702	0.0331448
BMP3_lig	-0.146306564	0.045098123	-0.087127121	-0.381280865	0.240622003	0.39881588	0.359364409	-0.381280865	-0.027705079
EFNA4_lig	0.055889089	-0.085313837	-0.104362872	-0.339478843	0.200117436	0.408085946	0.330109036	-0.339478843	-0.284460991
MST1_lig	-0.195740949	0.184984842	0.668427404	-0.293295482	-0.040090814	-0.136080023	0.304275439	-0.293295482	0.143302532
VEGFB_lig	-0.150541535	0.111049299	0.114789833	-0.293098611	0.253459496	0.097195142	0.291603109	-0.293098611	-0.015018441
KL_lig	-0.172560196	0.163834986	0.712689339	-0.280426268	-0.097386419	-0.145914424	0.290620489	-0.280426268	0.227578736
KITLG_lig	-0.143920349	0.08588984	-0.094232743	-0.294800816	0.264941155	0.274972914	0.286574474	-0.294800816	0.053654673
PDGFA_lig	-0.223210596	0.22478065	0.06077702	-0.262652837	0.288804429	0.097072445	0.279090595	-0.262652837	-0.096951907
SEMA4A_cont	-0.113134505	0.095134351	-0.030693605	-0.272771674	0.293403931	0.174334937	0.276271689	-0.272771674	-0.015719402
GDF15_lig	-0.106908831	0.064829213	-0.047517376	-0.270068313	0.388105762	0.087293011	0.264905564	-0.270068313	0.053194109
EFNA1_lig	-0.235189839	0.194112999	0.303987029	-0.250778941	0.084272223	0.016122536	0.253115097	-0.250778941	0.067715815
WNT7B_lig	-0.101263848	0.107967949	-0.064938588	-0.238990784	0.277811894	0.181242559	0.24990249	-0.238990784	-0.085189425
TNFSF10_lig	-0.18655957	0.191033404	0.790825198	-0.233011938	-0.156990304	-0.22853178	0.247994462	-0.233011938	0.194892988
NOV_lig	-0.035605182	0.023756816	-0.08003646	-0.23626616	0.239757393	0.210648159	0.236995148	-0.23626616	-0.069444129
AGT_lig	-0.143381088	0.144923589	0.743912129	-0.222803372	-0.146809522	-0.214430727	0.234175885	-0.222803372	0.209271514
MDK_lig	0.361673047	-0.328606444	0.116386844	-0.227781028	-0.062019592	0.276518936	0.220993743	-0.227781028	-0.714638096
WNT11_lig	-0.065309233	0.060296405	-0.0709933	-0.204947777	0.215718055	0.182817524	0.209369156	-0.204947777	-0.086230262
AVP_lig	-0.139925948	0.136347359	0.67471151	-0.195871179	-0.138140489	-0.20101748	0.204971843	-0.195871179	0.191358643
AIMP1_lig	-0.091398692	0.067950988	0.41029811	-0.203795363	-0.039581258	-0.045225777	0.203370945	-0.203795363	-0.059423795
ADM2_lig	-0.126129861	0.128393912	0.630659713	-0.192581437	-0.121715792	-0.177818881	0.202857532	-0.192581437	0.171746391
TNFSF12_lig	-0.115558196	0.098796271	0.572781539	-0.198477318	-0.081068469	-0.162245705	0.201677587	-0.198477318	0.0974879
PSAP_lig	-0.414592545	0.34334686	0.199171813	-0.182796631	0.240122755	-0.129583278	0.184293627	-0.182796631	0.382963115
NRG3_lig	-0.087620348	0.065054467	-0.04333764	-0.183715375	0.156909874	0.17116933	0.183141911	-0.183715375	-0.035247676
SEMA6D_cont	-0.098548014	0.082435112	-0.119194821	-0.177461052	0.521988692	-0.093989859	0.179660112	-0.177461052	0.06092072
GHRL_lig	0.037353574	-0.022659605	-0.025505738	-0.167945937	0.188766458	0.110189208	0.172802112	-0.167945937	-0.083501805
JAG1_cont	-0.212890905	0.208340072	0.017871966	-0.159695932	0.071485193	0.175068271	0.172238474	-0.159695932	-0.222314492
LEAP2_lig	-0.091316044	0.092468123	0.509805133	-0.164640397	-0.111545799	-0.11956578	0.172206658	-0.164640397	0.103156424
POMC_lig	-0.180098919	0.180001542	0.483926616	-0.159341953	-0.061002517	-0.142180351	0.17152431	-0.159341953	0.089508128
BAG6_cont	-0.105088515	0.110424857	0.312266259	-0.157664012	0.019339208	-0.060493883	0.167378716	-0.157664012	0.016486817
OXT_lig	-0.099627777	0.101625252	0.518337256	-0.157049556	-0.100250147	-0.148090031	0.165295758	-0.157049556	0.144737776
CD58_cont	-0.085442745	0.053856203	-0.009110211	-0.161285867	0.19765061	0.063580982	0.157226569	-0.161285867	0.034371975
MIF_lig	0.030620358	-0.049918641	-0.167882803	-0.160578555	0.202300829	0.203278972	0.154057479	-0.160578555	-0.281964731
TGFB2_lig	-0.035368145	0.037541626	-0.073615779	-0.148290674	0.11898857	0.18868755	0.15279901	-0.148290674	-0.103522363
EFNA5_cont	0.178622072	-0.135709449	-0.142020453	-0.135938577	0.156678821	0.202453251	0.141991906	-0.135938577	-0.34405138
GDF11_lig	0.033302037	-0.055639119	-0.097638405	-0.143562059	0.160998419	0.147532078	0.13564449	-0.143562059	-0.193234834
PROS1_lig	-0.148240284	0.152722092	0.639515848	-0.120370621	-0.172271466	-0.246082181	0.131839523	-0.120370621	0.194059913
GRN_lig	-0.380166858	0.330947359	0.273746644	-0.124677342	0.176106826	-0.220632786	0.131085043	-0.124677342	0.42082681
COPA_lig	-0.152454371	0.134595152	0.29779481	-0.126835945	0.006112084	-0.089232888	0.130946608	-0.126835945	0.074123482
C3_lig	-0.109581932	0.111616769	0.448164814	-0.115272879	-0.101746342	-0.143135338	0.123618068	-0.115272879	0.114500611
HLA-E_cont	-0.189703726	0.109918112	0.169477319	-0.134659228	0.007621736	0.012808794	0.11972639	-0.134659228	0.168633042
CCL15_lig	-0.081956624	0.083304961	0.387957629	-0.111014774	-0.078504318	-0.11698006	0.117485234	-0.111014774	0.123756481
GDF6_lig	-0.034688019	0.031767353	-0.032251679	-0.107737695	0.227009214	-0.011756674	0.109984185	-0.107737695	0.015757367
PGF_lig	0.109010632	-0.090672328	0.010270131	-0.107992344	0.146486449	0.020391352	0.109280877	-0.107992344	-0.125565678
NAMPT_lig	-0.043309198	0.052726834	0.139236131	-0.096882577	0.051622764	-0.022594588	0.103737947	-0.096882577	-0.021775201
SEMA4G_cont	-0.222062774	0.213604772	0.328011314	-0.089535424	0.003088542	-0.160221893	0.100445099	-0.089535424	0.230520252
SEMA5A_cont	-0.240993856	0.220293091	0.749830295	-0.091325494	-0.23438316	-0.341761611	0.09913849	-0.091325494	0.369212181
RLN2_lig	-0.028572303	0.030458774	0.024384278	-0.090951583	0.069870095	0.054324423	0.094302619	-0.090951583	-0.023892878
EDA_lig	-0.03355526	0.013154402	0.021571386	-0.095603261	0.062967726	0.059245469	0.091637641	-0.095603261	-0.002966904
TNFSF13_lig	-0.032914678	0.024212202	-0.024448073	-0.090505104	-0.011775543	0.168339505	0.090462369	-0.090505104	-0.000102643
ARTN_lig	-0.044935637	0.032745488	-0.029151729	-0.088902928	0.106574364	0.062274964	0.088334702	-0.088902928	0.020007873
EFNA3_cont	0.082457729	-0.062162723	-0.070587775	-0.081683055	0.099985253	0.101869028	0.084864558	-0.081683055	-0.127252506
ITGB2_cont	-0.054688114	0.047210209	0.242095962	-0.074056832	-0.039146151	-0.078671353	0.075495889	-0.074056832	0.076801738
MLN_lig	-0.037308058	0.038263874	0.218820049	-0.071878978	-0.038243182	-0.058154963	0.075190469	-0.071878978	0.070633315
FGF2_lig	0.09859299	-0.078198699	-0.025203085	-0.072720786	0.097525699	0.046771757	0.07490408	-0.072720786	-0.175187954
FGF8_lig	0.187600934	-0.164414649	-0.094833325	-0.065084924	0.02556986	0.159485966	0.063019009	-0.065084924	-0.231096484
ENTPD1_cont	-0.000437227	-0.057309195	0.000403806	-0.080424455	0.071074788	0.026880171	0.061546237	-0.080424455	-0.009148417
OGN_lig	0.083621126	-0.160313632	0.014818046	-0.091183447	0.047299756	0.034256146	0.061086457	-0.091183447	-0.09153372
MICA_cont	-0.043848735	0.015717037	-0.063156513	-0.066219115	0.128817421	0.031500477	0.05984703	-0.066219115	0.024439354
OSTN_lig	0.003611703	-0.034376882	0.059665596	-0.069094744	0.034464964	0.000980401	0.059121874	-0.069094744	-0.03118255
GRP_lig	-0.017208321	0.000244059	0.044686011	-0.057536038	0.032613867	0.008108792	0.053367609	-0.057536038	-0.004418811
APP_cont	-0.143708869	0.103915992	-0.28416808	-0.057479769	0.290804135	0.080958278	0.052742848	-0.057479769	-0.035045931
GDF7_lig	-0.018919311	-0.004046609	0.013176257	-0.058349946	0.076069146	-0.003489088	0.052227379	-0.058349946	-0.007556413
NRTN_lig	0.10252144	-0.067643311	0.086695133	-0.045079659	-0.002429032	-0.001945795	0.051691406	-0.045079659	-0.145822811
NCR3LG1_cont	-0.034141683	0.038765987	0.165161258	-0.046771231	-0.043353501	-0.03952508	0.050868762	-0.046771231	0.014311638
PPY_lig	-0.007115351	0.001692285	-0.016278432	-0.049663223	0.00355641	0.084701726	0.048787667	-0.049663223	-0.006875481
VGF_lig	-0.020561386	0.023104605	-0.011778314	-0.041241136	0.048300501	0.032459176	0.043777941	-0.041241136	-0.001529907
SELP_cont	-0.030907339	0.002791857	0.005719227	-0.047713991	0.031998497	0.025807796	0.040387663	-0.047713991	0.034280058
FGF17_lig	-0.010764164	0.010337562	-0.034546509	-0.034764945	0.044007228	0.045545398	0.035642542	-0.034764945	-0.065779372
FGF19_lig	-0.009204311	0.003660132	0.040298996	-0.036194024	0.016697323	-0.000361346	0.035240258	-0.036194024	-0.008184705
SEMA3E_lig	-0.001952869	-0.007766237	0.041488075	-0.036359538	0.014521843	-0.002011109	0.033556234	-0.036359538	-0.012648554
IL33_lig	-0.006818274	-0.015497993	-0.020705745	-0.039678835	0.038277663	0.033646422	0.032865818	-0.039678835	0.001739992
CCL26_lig	-0.011414708	0.012129141	-0.009866274	-0.031023682	0.04742068	0.014347111	0.032287028	-0.031023682	-0.004727988
YARS_cont	0.014740612	-0.013567693	0.006041894	-0.030659718	0.048819123	-0.004368513	0.030572159	-0.030659718	-0.091699939
HEBP1_cont	-0.109628659	0.085493169	-0.048109128	-0.032164286	0.031560647	0.061942803	0.030551936	-0.032164286	0.07781695
CCL21_lig	-0.018530785	-9.64E-05	-0.004443161	-0.035443974	0.026972838	0.025180407	0.030522826	-0.035443974	0.018482196
TNFSF9_lig	-0.044211086	0.045261154	0.13150799	-0.027036701	-0.034961771	-0.046339185	0.030255558	-0.027036701	0.030263422
NTS_lig	-0.015271982	-0.006972469	-0.010598139	-0.035941934	0.02125967	0.034741767	0.029596325	-0.035941934	0.010077571
LCK_cont	-0.012935654	-0.005657808	-0.022844827	-0.034300966	0.002447671	0.062457152	0.029056271	-0.034300966	-0.017530266
FGF7_lig	0.178287228	-0.286929724	0.025143218	-0.075619799	-0.018082096	0.035942486	0.028919604	-0.075619799	-0.181840956
DLL1_cont	-0.042462017	0.047889239	-0.005386621	-0.02249449	-0.020064994	0.063554413	0.027063874	-0.02249449	-0.111841247
GAL_lig	0.011829078	-0.015359202	-0.029176529	-0.028575937	0.037539604	0.033528772	0.0270156	-0.028575937	-0.048690325
TNFSF13B_lig	0.020014361	-0.025868645	-0.021766498	-0.029557848	0.020906572	0.041260896	0.026739569	-0.029557848	-0.029998176
IGF1_lig	0.034011372	-0.116965516	0.000110129	-0.056476958	0.059365284	-0.01417779	0.02667769	-0.056476958	-0.016920596
AGRP_lig	-0.014444065	0.012960416	-0.009077365	-0.025575928	0.044215959	0.007437593	0.026194849	-0.025575928	0.01162898
SPN_cont	0.021490365	-0.025821528	-0.015874725	-0.025900282	0.011258169	0.039633095	0.023477838	-0.025900282	-0.039627875
CXCL13_lig	0.004141335	-0.020588275	0.016402977	-0.028313563	0.003261494	0.015588352	0.02275444	-0.028313563	-0.005833867
CXCL10_lig	0.00398371	-0.020439417	-0.004853613	-0.027839963	0.010212947	0.028480755	0.022281384	-0.027839963	-0.019336435
IL12A_lig	-0.007552068	0.006384612	0.07420209	-0.0208225	-0.015735158	-0.023765567	0.021098422	-0.0208225	0.014719473
NPPC_lig	0.034583908	-0.093152917	-0.027084573	-0.042319998	0.000456062	0.055784121	0.020701053	-0.042319998	-0.051032176
IL23A_lig	-0.011025247	0.01125996	-0.015823917	-0.01883096	0.032410579	0.014876843	0.01976507	-0.01883096	-0.002474577
CCL11_lig	0.098911658	-0.137431914	-0.00400988	-0.037676974	0.019398162	0.014761296	0.019192254	-0.037676974	-0.098969523
INSL3_lig	-0.006722265	0.006705139	0.036393109	-0.018467968	-0.007623591	0.001244417	0.019063889	-0.018467968	0.004042352
CCL2_lig	0.120526507	-0.129860875	-0.052491058	-0.028746227	0.092635668	-0.006624476	0.018941522	-0.028746227	-0.065646593
CCL14_lig	-0.008303119	-0.015025921	-0.015521001	-0.025790197	0.014923713	0.028641514	0.018552885	-0.025790197	0.017936934
NGF_lig	-0.014970015	0.007415028	-0.01304462	-0.019869832	0.033980133	0.008768559	0.01836651	-0.019869832	0.014107523
PTHLH_lig	0.011203055	-0.01082565	-0.008081003	-0.018306656	0.007495832	0.027594421	0.01800516	-0.018306656	-0.015046541
FGF18_lig	-0.000125067	-0.009093726	0.009514005	-0.019330736	-0.007703582	0.022505019	0.016395845	-0.019330736	-0.022692982
EREG_lig	-0.018110755	0.019038371	0.0557995	-0.014797423	-0.009548332	-0.019250837	0.016330341	-0.014797423	0.010889249
ULBP3_cont	-0.007476533	0.006048114	-0.014100496	-0.015718927	0.008518609	0.029078448	0.015841275	-0.015718927	-0.006025629
NTF3_lig	0.099320613	-0.103113806	-0.014595834	-0.021433295	0.008286879	0.028002965	0.014667062	-0.021433295	-0.090190976
IL17F_lig	-0.006975461	0.00728649	0.042031231	-0.013946033	-0.006868735	-0.011343959	0.014616553	-0.013946033	0.013227424
SELE_cont	-0.001375027	-0.010864726	-0.006975594	-0.018401612	0.021682452	0.008460446	0.014489776	-0.018401612	-0.000186167
SELL_cont	0.01472236	-0.017220704	-0.003645704	-0.01576798	0.034853269	-0.006960287	0.014246478	-0.01576798	-0.007518744
IL36G_lig	-0.007981493	0.007513139	-0.006916522	-0.013647299	-0.000333471	0.027790861	0.014104407	-0.013647299	-0.004657131
GDF10_lig	-0.013993328	0.014653856	0.051674435	-0.012776127	-0.015094938	-0.013896544	0.013956835	-0.012776127	0.002026693
GDF9_lig	-0.008556781	0.006154275	-0.017805824	-0.013584414	0.030448428	0.009042075	0.013409348	-0.013584414	-0.002937461
CCL19_lig	0.00036212	-0.014353153	0.007109936	-0.01776125	0.002244443	0.010886542	0.013140388	-0.01776125	-0.006857656
NTF4_lig	0.042843193	-0.041579943	-0.030794568	-0.014871394	0.003954932	0.044632591	0.013014373	-0.014871394	-0.060486171
FLT3LG_lig	0.024395	-0.041407443	-0.020007458	-0.019918198	0.026604256	0.013832647	0.012902024	-0.019918198	-0.03739647
DLL3_cont	0.029828031	-0.013667047	0.052618939	-0.008859872	-0.002606179	-0.027826852	0.012800089	-0.008859872	-0.056093854
NPVF_lig	-0.00606242	-0.008468521	-0.004351814	-0.017051688	-0.003589901	0.026110748	0.012606545	-0.017051688	-0.002544739
RAET1G_lig	-0.012642295	0.005398492	0.002993634	-0.014119508	0.006601911	0.009868652	0.012522288	-0.014119508	0.015299783
CXCL3_lig	-0.007380014	0.002970573	0.011543997	-0.013205076	0.013263472	-0.004553679	0.01226844	-0.013205076	-0.007393709
IL6_lig	-0.004990353	-0.004879019	-0.004805	-0.014864776	-0.001399497	0.023547238	0.011934088	-0.014864776	-0.002984404
CXCL2_lig	-0.017509748	0.016144226	0.043668565	-0.010979599	0.002941937	-0.026197773	0.011645495	-0.010979599	0.006269306
CAMP_lig	-0.000139694	-0.021655587	-0.007715988	-0.018753373	0.017312736	0.008648386	0.011491581	-0.018753373	-0.008228216
CCL22_lig	-0.003841112	0.004301316	-0.002974955	-0.010103254	0.008723488	0.010668619	0.010599979	-0.010103254	-0.002698334
UCN_lig	0.04036135	-0.037029594	-0.013675344	-0.011029014	0.01581085	0.013337759	0.009980664	-0.011029014	-0.028894191
RETN_lig	0.000599279	-0.009735989	-0.008403232	-0.012722708	0.016556001	0.007304475	0.00969729	-0.012722708	-0.00639402
RLN1_lig	-0.003833939	0.006047823	-0.003183907	-0.0081044	0.003470421	0.013511084	0.009179985	-0.0081044	-0.012916338
IL10_lig	0.006779635	-0.008281058	-0.006913106	-0.009366541	0.014057304	0.006495061	0.00856985	-0.009366541	-0.006860092
NRG4_lig	-0.012738349	0.019455018	0.033302132	-0.005367451	-0.016330196	-0.003751348	0.008470281	-0.005367451	0.014366963
UTS2B_lig	6.72E-05	-0.000908497	-0.002921633	-0.008583953	-0.000823301	0.015982963	0.00839103	-0.008583953	-0.012375954
ITGAM_cont	0.016724311	-0.021235339	-0.012803336	-0.010465573	0.021288423	0.00471717	0.008075671	-0.010465573	-0.021048111
F2_lig	-0.00745044	0.006103374	-0.006796506	-0.007905274	0.005520858	0.013221143	0.007963058	-0.007905274	-0.003481007
RSPO2_lig	0.005400113	-0.010660313	0.002386626	-0.009707633	0.005414676	0.004332912	0.007702846	-0.009707633	-0.005377438
CCL27_lig	-0.019126657	0.020847376	0.063372621	-0.005030882	-0.023672391	-0.027762572	0.006780896	-0.005030882	0.022919565
CCL25_lig	0.019377258	-0.024580521	-0.008922807	-0.009357076	0.000143788	0.018002051	0.006563847	-0.009357076	-0.020319702
NRG2_lig	0.022075081	-0.041967707	-0.023907441	-0.014474434	0.004418634	0.02811716	0.006538743	-0.014474434	-0.025394574
LIF_lig	-0.01131142	0.013622538	0.035979943	-0.005008533	-0.009419509	-0.0154418	0.006511585	-0.005008533	0.009351396
ITGAL_cont	0.017692054	-0.022265923	-0.01089534	-0.008648263	0.012996186	0.007594696	0.006159936	-0.008648263	-0.022239563
PROK1_lig	0.003644686	-0.003213251	-0.002718751	-0.006028172	0.014700515	-0.001788296	0.006036984	-0.006028172	-0.006618185
TIGIT_cont	-0.002893126	-0.002252852	0.008933906	-0.007125626	-0.001536874	0.001383496	0.005607046	-0.007125626	-0.002159161
CER1_lig	0.01821073	-0.012983084	-0.015375992	-0.004662313	-0.001104744	0.0235383	0.005465274	-0.004662313	-0.054842024
UCN3_lig	-0.003925689	0.002722758	0.00772122	-0.004929492	0.000895527	-0.000889726	0.004799434	-0.004929492	0.001563846
TNFSF14_lig	-0.002696326	0.001614466	0.011084344	-0.004757189	-0.002960925	-0.000844888	0.004595995	-0.004757189	0.003027426
TFF1_lig	4.31E-05	-0.001927036	-0.000789518	-0.005081512	0.002652367	0.005025323	0.004490956	-0.005081512	-0.004307552
RSPO4_lig	-0.022134098	0.023508135	-0.018130252	-0.00210163	0.045310274	-0.018338719	0.003871085	-0.00210163	0.032410343
PROK2_lig	-0.001492369	0.001531486	-0.001134217	-0.00371674	0.009121897	-0.001458434	0.003859306	-0.00371674	0.001273436
VWF_lig	-0.03741238	-0.008491014	-0.035949022	-0.0172044	0.024208438	0.01734637	0.003785275	-0.0172044	0.051986863
IL27_lig	-0.002510707	-0.000478411	0.001700405	-0.004578929	-0.000788632	0.004709674	0.003749698	-0.004578929	0.000304604
INHBB_lig	-0.005357151	0.001518771	-0.006450411	-0.004442763	0.00995326	0.002205332	0.003483855	-0.004442763	0.007682303
IL13_lig	-0.002747339	0.002660477	-0.001507444	-0.003177091	0.003679408	0.003054901	0.003342279	-0.003177091	-0.001529033
CD72_cont	0.012603868	-0.00849686	0.011154285	-0.002502272	-0.005964523	-0.000241013	0.003217523	-0.002502272	-0.020920083
PRL_lig	-0.005630872	0.005861195	0.024422121	-0.002733315	-0.007284403	-0.01153869	0.003168144	-0.002733315	0.013290252
CTLA4_cont	-0.002195064	0.000630737	-0.001643608	-0.002740886	0.004757397	0.000744013	0.002361609	-0.002740886	-0.000440774
LTB_cont	-0.015230724	0.008252769	0.04201045	-0.003785266	-0.003370022	-0.03283452	0.00230787	-0.003785266	0.039864384
CD28_cont	0.022698146	-0.042392404	-0.011219569	-0.01014192	0.009949345	0.004743211	0.002188126	-0.01014192	-0.026805664
IL1RN_lig	0.006735748	-0.011084885	-0.007022496	-0.003370214	0.007588666	0.001970394	0.0015278	-0.003370214	-0.012634559
INHBE_lig	-0.008392969	0.008621893	0.021132541	-0.000705317	-0.007626757	-0.010969388	0.001274981	-0.000705317	0.006215178
INSL5_lig	-0.006786415	0.008440914	0.018739728	-0.000303052	-0.008551146	-0.007905555	0.001265472	-0.000303052	-0.006360822
CXCL5_lig	-0.002099096	-0.001126418	-0.006300193	-0.002175699	0.008565051	-5.92E-05	0.001213568	-0.002175699	0.001722336
CALCB_lig	-0.028256286	0.040638556	-0.020914635	0.004651839	-0.019304342	0.038828966	0.001173635	0.004651839	-0.082778586
ADIPOQ_lig	0.003797351	-0.003089531	-0.000750178	-0.001098049	0.001040838	0.001450544	0.001135612	-0.001098049	-0.003837129
IL7_lig	0.021556252	-0.021231815	-0.012036475	-0.002190164	0.002135817	0.010951351	0.0010873	-0.002190164	-0.015655365
CCL3_lig	0.008310946	-0.014703001	-0.0031281	-0.003688651	0.011099292	-0.005558879	0.00105749	-0.003688651	-0.014689098
NPB_lig	0.051860943	-0.059593213	0.005808308	-0.005882607	0.018789153	-0.022007645	0.000311726	-0.005882607	-0.069539031
IGFL1_lig	-0.001696832	-0.002282807	-0.002706919	-0.001560406	0.000264553	0.002754473	0.000308875	-0.001560406	-0.000749363
CRH_lig	-0.002146645	-8.21E-06	-0.00162707	-0.000808075	0.000877449	0.001026578	0.000200611	-0.000808075	-0.001321275
GHRH_lig	-0.000763609	-0.001928108	-0.001935116	-0.000690187	-0.000719691	0.002191951	-0.000182653	-0.000690187	-0.002009392
TNFSF4_cont	-0.021118268	0.020917356	-0.001055243	0.001454594	0.023063976	-0.02040788	-0.000325994	0.001454594	0.039855983
OSM_lig	0.005040861	-0.006970596	-0.007523246	-0.000582955	0.005111522	0.001867663	-0.000363201	-0.000582955	-0.007375819
IL15_lig	0.005895344	0.001583697	-0.025573389	0.002698303	0.02155036	0.003658927	-0.000499198	0.002698303	-0.02889414
UCN2_lig	0.008421702	-0.009566618	-0.001301579	-0.0003289	-0.0014098	0.001684642	-0.000545024	-0.0003289	-0.006781136
GPHA2_lig	0.144011358	-0.113126402	0.000293824	0.003030919	-0.022107349	0.018668	-0.000737918	0.003030919	-0.155329742
CXCL9_lig	-0.000350424	0.000673608	-0.001194986	0.000920631	-0.000155585	6.76E-05	-0.000800156	0.000920631	-0.003973127
CCL16_lig	0.016340183	-0.012979049	-0.001768327	0.001011555	-0.001073785	0.001424565	-0.000808381	0.001011555	-0.008256291
FGF23_lig	-0.0078885	0.005405626	-0.004475381	0.000544357	-0.000743487	0.003448323	-0.00094998	0.000544357	-0.008933031
CXCL17_lig	-0.001588921	9.92E-06	-0.002259489	0.000499896	0.000135045	0.000567267	-0.000956822	0.000499896	-0.004376537
CGA_lig	0.053270601	-0.043678223	-0.007130972	0.001449571	-0.002805343	0.007379474	-0.001234757	0.001449571	-0.030896702
IL1A_lig	0.001798375	-0.003869083	-0.00284098	0.000417723	0.001838111	-0.000850488	-0.00123747	0.000417723	-0.002861341
EPO_lig	0.00119374	-0.000861236	-0.002938419	0.001456545	-7.45E-05	0.000690903	-0.001427927	0.001456545	-0.004562691
FAM3C_lig	-0.253821775	0.211000532	-0.115575652	0.001395404	0.177181921	-0.054710568	-0.00152508	0.001395404	0.196430709
CCL17_lig	-0.004350409	0.002571357	-0.006012118	0.001291909	-9.11E-05	0.00322589	-0.001668003	0.001291909	0.004695976
XCL1_lig	-0.001236746	0.002115137	-0.001458552	0.00206341	-0.001219394	-8.34E-05	-0.00171451	0.00206341	-0.003191238
IFNG_lig	-0.002253398	0.002290899	-0.00382437	0.00220757	-0.002492796	0.002725233	-0.002090778	0.00220757	-0.006031444
INS_lig	0.006206561	-0.006592309	-0.001659617	0.002223635	-0.001907958	-0.000797344	-0.002739061	0.002223635	-0.00480784
KISS1_lig	0.012544576	-0.014459823	-0.029280439	0.001510086	0.010981326	0.013123908	-0.002907329	0.001510086	-0.001105349
FGF5_lig	-0.002511696	0.002995406	0.003058238	0.003225942	-0.003235556	-0.004328937	-0.002952837	0.003225942	-0.00081744
TNFSF8_cont	-0.001370731	0.001519825	-0.000506811	0.00307997	-0.000692569	-0.003346035	-0.00298577	0.00307997	0.001829429
GCG_lig	0.007264472	-0.013745778	-0.000642867	0.000369528	-0.004431643	0.000122602	-0.003018476	0.000369528	-0.003537379
XCL2_lig	-0.001529788	0.002661016	0.003569681	0.003495524	-0.004678876	-0.003658263	-0.003059558	0.003495524	-0.001474646
GALP_lig	0.008100607	-0.006000946	-0.002387555	0.003666049	-0.002239197	-0.000879693	-0.003453282	0.003666049	-0.005714513
SIRPG_cont	-0.001794425	0.001841246	-0.001389914	0.003971602	-0.001857456	-0.002823126	-0.003898561	0.003971602	0.004808616
IL37_lig	-0.003532555	0.004579443	-0.003147571	0.004868304	0.002820003	-0.006109029	-0.004362122	0.004868304	-0.003506051
EBI3_lig	-0.010200884	0.009440004	0.013213402	0.004740087	-0.006214181	-0.013395586	-0.004469991	0.004740087	0.019348093
ITGAX_cont	0.007000506	-0.007211166	-0.007595439	0.004440854	0.001915271	-0.002026909	-0.004967608	0.004440854	-0.006364482
SCGB3A1_lig	-0.059751844	0.048759087	0.017442289	0.004771999	-0.030453827	0.003582113	-0.005167519	0.004771999	0.003455451
GDF3_lig	0.003775065	-0.056416395	-0.008351941	-0.012958296	-0.006126132	0.005634866	-0.005194002	-0.012958296	-0.022490873
PYY_lig	0.00720804	-0.006115695	-0.005724076	0.005114017	-0.004020981	0.00123768	-0.005212859	0.005114017	-0.01261947
CXCL6_lig	0.005703223	-0.002443275	-0.00704455	0.006049254	-0.00399915	0.002282929	-0.005327697	0.006049254	-0.014604704
THPO_lig	-0.005213274	0.002606318	0.010620426	0.004707976	-0.010134781	-0.008737634	-0.005358618	0.004707976	-0.009470255
CXCL11_lig	-0.000253196	0.000558432	-0.003632475	0.005681266	-0.003682497	-0.001645765	-0.005628019	0.005681266	-0.003301557
HGF_lig	0.020103702	-0.070948068	-0.029183958	-0.01279327	0.002980176	0.016152774	-0.005682798	-0.01279327	-0.031576608
IGFL2_lig	6.40E-05	0.000802721	-0.004415158	0.005943381	-0.002170136	-0.002418997	-0.005718492	0.005943381	-0.006535579
NPPA_lig	-0.002580802	0.002813613	-0.00242451	0.006592559	-0.003187078	-0.004436875	-0.006440915	0.006592559	0.003986208
CCL7_lig	-0.003406234	0.00200307	-0.003769461	0.006129926	-0.00096136	-0.005265102	-0.006487608	0.006129926	0.010721632
LGALS9_lig	-0.062768628	0.030926831	-0.035648048	-0.000346781	0.055954855	-0.027754743	-0.006979161	-0.000346781	0.099518782
WNT3A_lig	-0.013588767	0.013343657	-0.009666382	0.007784271	0.000569958	-0.002161085	-0.007177651	0.007784271	0.019088222
CCL4L2_lig	-0.005646597	0.001967346	-0.010503989	0.00632768	0.001270653	-0.002255187	-0.00734074	0.00632768	0.009265845
CCL4_lig	-0.002829415	-0.001945813	-0.00358423	0.006191134	0.004318294	-0.012092785	-0.007741115	0.006191134	0.006844427
LHB_lig	-0.005965169	0.004884913	-0.005346582	0.007759676	-0.004220045	-0.00290607	-0.007878133	0.007759676	0.003634375
LTA_lig	0.009223044	-0.015408859	0.001313341	0.005300006	-0.007358228	-0.00650327	-0.008017489	0.005300006	-0.003035536
GNRH2_lig	0.023959845	-0.018238194	-0.010180372	0.008539747	-0.006424422	0.003359262	-0.008051523	0.008539747	-0.027608153
UTS2_lig	0.000763461	-0.000118865	-0.004523051	0.008347534	-0.004679856	-0.003839859	-0.0082672	0.008347534	-0.006789725
CCL3L1_lig	-0.001505545	0.001830481	-0.005573082	0.008589987	-0.001671607	-0.005918798	-0.008491795	0.008589987	-0.003749376
NPPB_lig	-0.003896411	0.004048605	-0.002972916	0.008787955	-0.004110071	-0.006324142	-0.008613918	0.008787955	0.001990817
EFNA2_cont	0.264269941	-0.217523198	0.060803602	0.009467232	-0.074311203	-0.002536682	-0.008716496	0.009467232	-0.216828693
IL17C_lig	-0.005639781	0.005908248	-0.003276036	0.009748427	-0.004376088	-0.007037925	-0.009445366	0.009748427	0.013704371
IL19_lig	0.095985932	-0.087118542	-0.04332447	0.006938427	0.010995806	0.016445567	-0.009493512	0.006938427	-0.114892162
C5_lig	-0.080390891	0.077568662	0.072025229	0.013137763	0.000468146	-0.08220853	-0.009636297	0.013137763	0.025280277
CD48_cont	0.016362816	-0.029857254	-0.009882897	0.005009604	-0.002454685	-0.004382624	-0.010645417	0.005009604	-0.014450912
IL1B_lig	0.011923193	-0.016967392	-0.018976181	0.00847856	0.007020133	-0.004982532	-0.010996185	0.00847856	-0.005696182
TRH_lig	0.005245888	-0.00900172	-0.011320037	0.009420792	-0.009437267	0.002582198	-0.011122655	0.009420792	-0.000936524
GUCA2A_lig	-0.004436863	0.004597929	-0.00450832	0.01249217	-0.005990762	-0.008713869	-0.012327148	0.01249217	0.013291728
ALB_lig	-0.010804818	-0.018067551	-0.001535582	0.00332595	-0.014533582	-0.004251866	-0.012662956	0.00332595	0.009172857
CORT_lig	-0.006207105	0.009152854	-0.011405564	0.015963371	-0.00850891	-0.003628752	-0.014780193	0.015963371	-0.008177528
SCT_lig	0.004058433	0.004832447	0.130963679	0.018064583	-0.073049339	-0.079398889	-0.015453293	0.018064583	-0.061457754
TNF_lig	0.003825058	-0.007861415	-0.017107719	0.013810308	0.003607933	-0.010464414	-0.015578017	0.013810308	0.003433568
CCL8_lig	-0.00897779	0.007001016	-0.008114312	0.015423011	-0.003309942	-0.012891177	-0.015765546	0.015423011	0.025336917
PENK_lig	0.004392431	-0.008295203	-0.029309235	0.014960747	-0.009089177	0.010754861	-0.016728506	0.014960747	-0.010573655
CNTF_lig	-0.007451892	0.007749394	-0.006345316	0.017832755	-0.00866128	-0.012294186	-0.017509618	0.017832755	0.018574465
ULBP2_lig	-0.024528954	0.015674897	-0.008741873	0.015972934	-0.001995135	-0.016512193	-0.017790297	0.015972934	0.047553461
FGF10_lig	0.288335959	-0.252981952	-0.05612479	0.014690232	-0.041814329	0.06169854	-0.019298971	0.014690232	-0.213500935
BMP8A_lig	-0.010467115	0.01073123	-0.009012871	0.021633529	-0.010287946	-0.013809453	-0.02119271	0.021633529	0.022068143
CCK_lig	0.295897437	-0.247724445	-0.049270624	0.020636087	-0.02112104	0.033473199	-0.021344684	0.020636087	-0.177203014
MICB_cont	-0.0122674	0.011364954	-0.007089439	0.02249901	-0.008437471	-0.019035121	-0.022365581	0.02249901	0.016523374
JAG2_cont	-0.063272571	0.03966588	0.00881323	0.019020741	0.00653689	-0.049506946	-0.023713902	0.019020741	0.090579928
GNRH1_lig	-0.002724186	0.005985627	-0.021552464	0.025445392	-0.006328869	-0.010534359	-0.024464562	0.025445392	0.007543866
TSLP_lig	0.01331922	-0.00912738	-0.013234421	0.02503787	-0.013289006	-0.012295518	-0.024655422	0.02503787	0.00470545
BDNF_lig	-0.016388166	0.014720689	0.020672509	0.025213091	-0.019751927	-0.038895984	-0.02513707	0.025213091	0.02869174
EDN2_lig	-0.011495118	-0.001321577	-0.01746444	0.021554689	-0.014541187	-0.008530161	-0.02554808	0.021554689	-0.00503054
AMH_lig	0.058314826	-0.04114372	-0.016101175	0.029123287	-0.013332191	-0.012942306	-0.026917004	0.029123287	-0.052107549
ADCYAP1_lig	-0.014082261	0.014539861	-0.01328579	0.029827899	-0.011526716	-0.020628177	-0.02920835	0.029827899	0.044371202
HCRT_lig	0.001795799	-0.002992149	-0.014477634	0.029090883	-0.016736481	-0.015885476	-0.02994406	0.029090883	-0.008078827
TGFB3_lig	0.154431797	-0.177385552	-0.054222438	0.013493571	-0.016526332	0.020423405	-0.030419492	0.013493571	-0.12713721
PSPN_lig	-0.014939688	0.022269231	0.041118981	0.033663141	-0.027009272	-0.059712258	-0.030677555	0.033663141	0.020084798
NMU_lig	-0.048553241	0.058189578	-0.073934462	0.036787563	-0.033244824	0.053000969	-0.031112348	0.036787563	-0.105482414
GDNF_lig	0.364353048	-0.369156591	-0.117104413	0.00854472	-0.05075607	0.109084928	-0.03125116	0.00854472	-0.346246125
INHBA_lig	0.020554848	-0.064020899	-0.051010537	0.01591578	-0.00482187	0.004126816	-0.032217316	0.01591578	-0.033111807
BMP5_lig	0.000854879	-0.046738471	-0.028415661	0.01681785	-0.012390053	-0.011073068	-0.032827326	0.01681785	-0.015022193
GDF5_lig	-0.013626205	0.012307641	-0.014777831	0.03363598	-0.017303394	-0.02068192	-0.03369712	0.03363598	0.033254426
CXCL1_lig	-0.020628819	0.024291876	-0.011174721	0.036685109	-0.022068671	-0.021180396	-0.034667268	0.036685109	-0.016372478
CD70_lig	-0.0122553	0.01335784	-0.013161981	0.035933085	-0.01704595	-0.024768443	-0.035268029	0.035933085	0.031046971
CLCF1_lig	0.002317323	0.001778515	-0.006067678	0.036593191	-0.032828909	-0.017812272	-0.035745476	0.036593191	-0.021838526
WNT3_lig	-0.022197147	0.021220009	-0.026571293	0.03921464	-0.020484211	-0.014256647	-0.038730406	0.03921464	-0.00972184
IL11_lig	-0.004801915	0.008271185	-0.012512014	0.040427072	-0.020829321	-0.02814746	-0.039429871	0.040427072	0.027164733
VIP_lig	-0.02463712	0.021924586	-0.014626632	0.041195112	-0.011556207	-0.037197177	-0.041190011	0.041195112	0.062091406
IL34_lig	0.003099443	-0.001342267	-0.028775078	0.043314375	-0.024996237	-0.015050134	-0.043393583	0.043314375	0.01625447
AREG_lig	-0.017035751	0.01651181	-0.019143863	0.04786105	-0.021755843	-0.033299259	-0.047618826	0.04786105	0.05189469
ENHO_lig	0.168487673	-0.149937141	-0.066075369	0.043830116	-0.032097985	0.019953596	-0.047658085	0.043830116	-0.174373697
RSPO3_lig	0.704049979	-0.614557872	-0.103088872	0.037848501	-0.077463717	0.09516851	-0.048037274	0.037848501	-0.545524327
APLN_lig	-0.088057023	0.080659381	0.1497892	0.051725721	-0.086101524	-0.13636775	-0.049805343	0.051725721	0.195422101
PTPRC_cont	0.002299431	-0.016507337	-0.039137137	0.044301042	-0.009513404	-0.02897715	-0.04983091	0.044301042	0.023139621
CKLF_lig	0.068259471	-0.051890485	-0.041050702	0.051984774	-0.027884595	-0.012112205	-0.050892398	0.051984774	-0.142660668
TTR_lig	-0.033330099	0.030736151	-0.024139715	0.053004171	-0.026731958	-0.031525998	-0.052595854	0.053004171	0.043182197
CCL5_lig	-0.052942388	0.03790686	-0.051510411	0.051310477	-0.024445936	-0.010110364	-0.054029152	0.051310477	0.094843176
WNT2_lig	-0.025236474	0.023171041	-0.022049406	0.055158691	-0.026348268	-0.037501031	-0.055059279	0.055158691	0.006027086
WNT5B_lig	0.198559963	-0.171466789	-0.070666	0.052705762	-0.039839497	0.019687999	-0.055431814	0.052705762	-0.183629322
CSF1_lig	0.011964409	-0.033558061	-0.032532501	0.049434647	-0.037014289	-0.022573516	-0.058117609	0.049434647	-0.032565479
BTC_lig	-0.087767848	0.078115544	-0.091860199	0.059732525	0.000686482	-0.002076279	-0.058696959	0.059732525	0.126310445
IL16_lig	-0.025837214	0.008252744	-0.034556505	0.054875344	-0.019064725	-0.039860951	-0.060070194	0.054875344	0.067529287
MSTN_lig	0.031020447	-0.046346717	-0.042035706	0.060779766	-0.024333231	-0.040698309	-0.068537931	0.060779766	0.035648984
DLK1_cont	0.30349857	-0.295443975	-0.079110696	0.054899961	-0.067149371	0.030308199	-0.07022837	0.054899961	-0.340209612
CD1D_cont	0.15271778	-0.129388426	-0.065599093	0.070045947	-0.061009507	0.01000402	-0.071630239	0.070045947	-0.22232846
SEMA3A_lig	0.169649109	-0.218897031	-0.066270982	0.044711177	-0.058009213	0.007497053	-0.071909637	0.044711177	-0.27818624
BMP6_lig	0.020346834	-0.008919116	-0.029638972	0.074877989	-0.047145912	-0.038261085	-0.072994075	0.074877989	-0.051583635
WNT4_lig	0.060811909	-0.046239846	-0.04955958	0.074309184	-0.082335289	0.011290006	-0.07366534	0.074309184	-0.288707648
CCL23_lig	-0.03258456	0.029968953	-0.044391496	0.075459964	-0.010979725	-0.060768918	-0.075363539	0.075459964	0.0900369
CCL28_lig	-0.051097304	0.050534726	-0.049582181	0.079895595	-0.02362772	-0.048490926	-0.078080523	0.079895595	0.040626717
PDGFD_lig	-0.116427953	0.130117718	-0.128849033	0.092033589	0.048471626	-0.045052177	-0.08170526	0.092033589	-0.071549472
RAET1E_lig	-0.041364087	0.037315861	-0.03354983	0.087896653	-0.039131451	-0.064121473	-0.087932615	0.087896653	0.116919436
CALCA_lig	-0.045830941	0.054203817	-0.099476365	0.093639696	-0.073488748	0.02682965	-0.089217131	0.093639696	-0.2036421
SST_lig	0.013774996	-0.010553649	-0.044692292	0.089457111	-0.049669635	-0.047492019	-0.090184556	0.089457111	-0.04378083
SEMA7A_cont	-1.68E-05	0.003247511	-0.041232506	0.093970719	-0.052758358	-0.053546983	-0.093954504	0.093970719	0.041626965
HLA-F_cont	-0.05458977	0.04565127	-0.037978553	0.09340586	-0.041033417	-0.067924485	-0.094425429	0.09340586	0.132136525
PDGFC_lig	0.40863539	-0.322267522	0.129274078	0.10955328	-0.176644795	-0.116799498	-0.10465873	0.10955328	-0.35467847
PDGFB_lig	-0.147481402	0.130274051	0.070902189	0.114399658	-0.082641626	-0.16004595	-0.113161628	0.114399658	0.200524496
PPBP_lig	-0.066677607	0.046849908	-0.064554396	0.123054096	-0.063626107	-0.071786557	-0.127465026	0.123054096	0.160228614
BMP4_lig	-0.139801824	0.159360459	0.444611966	0.142693597	-0.314180316	-0.324464008	-0.129593668	0.142693597	0.03574002
DLL4_cont	-0.087876343	0.036476243	-0.067367746	0.119421759	-0.047736934	-0.092427812	-0.133418584	0.119421759	0.191873479
WNT5A_lig	-0.183299873	0.136947654	0.016548364	0.144198691	-0.04714943	-0.198102321	-0.151261117	0.144198691	0.301435477
PF4_lig	-0.066777582	0.061055553	-0.06349954	0.158044867	-0.074001603	-0.108877207	-0.158011322	0.158044867	0.182302253
RSPO1_lig	0.296017487	-0.226226995	-0.108661362	0.165788067	-0.102608038	-0.044770113	-0.160767182	0.165788067	-0.163322945
RARRES2_lig	0.153519643	-0.243080418	-0.06424212	0.120495884	-0.06123823	-0.124951008	-0.161500433	0.120495884	-0.085348988
WNT2B_lig	-0.050042115	0.055552035	-0.094629969	0.168512374	-0.094282779	-0.072808314	-0.165703519	0.168512374	-0.053547939
BMP2_lig	-0.216007214	0.201336001	0.015421568	0.214961946	-0.137948954	-0.202363503	-0.210083423	0.214961946	0.403946881
IGF2_lig	0.768824584	-0.718971394	-0.237246149	0.185285664	-0.161480348	0.04887212	-0.214536168	0.185285664	-0.717370341
TGFB1_lig	-0.129326926	0.070661257	-0.130656057	0.20520456	-0.089253249	-0.125000602	-0.220313082	0.20520456	0.263841863
PTN_lig	0.240041527	-0.327769421	-0.171211066	0.204607971	-0.135222795	-0.090986192	-0.250938394	0.204607971	-0.248202986
IL18_lig	-0.092168131	-0.030546648	-0.133896854	0.232114713	-0.132337117	-0.159433862	-0.271678345	0.232114713	0.020770922
BMP7_lig	-0.28164686	0.272364928	-0.174951089	0.34690693	-0.225890099	-0.134901304	-0.337937161	0.34690693	0.132273011
CXCL12_lig	-0.18423308	0.1813121	-0.257595448	0.425722668	0.044467194	-0.426526976	-0.42108984	0.425722668	0.617011687
ANXA1_lig	-0.19849574	0.189451984	-0.152864865	0.432230554	-0.205296657	-0.309852757	-0.428957799	0.432230554	0.54613173
ADM_lig	-0.231765893	0.191566171	-0.118766797	0.423992681	-0.22665483	-0.323089989	-0.429413251	0.423992681	0.532782062
FGF1_lig	-0.220637277	0.219234714	-0.176983281	0.496437178	-0.233661403	-0.352522167	-0.490012948	0.496437178	0.629816553
NPW_lig	0.251479615	-0.240778812	-0.244697547	0.477128168	-0.284117429	-0.248544961	-0.493474612	0.477128168	-0.059519991
GAS6_lig	-0.233944334	0.23027777	-0.207354053	0.568025425	-0.270273702	-0.39881402	-0.562446905	0.568025425	0.534718888
VEGFA_lig	-0.318938801	0.306332521	-0.166505305	0.611064956	-0.277353142	-0.492798811	-0.604170861	0.611064956	0.765307231
EFNB1_cont	-0.109908045	0.11474893	-0.203668855	0.701907407	-0.42981078	-0.465687592	-0.702099123	0.701907407	0.362116921
BST2_cont	-0.0126972	0.059198315	-0.339756877	0.736266758	-0.360845265	-0.439605321	-0.728136769	0.736266758	0.409229525
CCL13_lig
CCL18_lig
CCL20_lig
CSF2_lig
CSF3_lig
CXCL8_lig
FASLG_lig
IAPP_lig
IFNE_lig
IFNL1_lig
IL12B_lig
IL17A_lig
IL2_lig
IL20_lig
IL24_lig
IL26_lig
IL36RN_lig
IL4_lig
NODAL_lig
SAA1_lig
WNT7A_lig
