## Supplementary Table 18 for "Single-Cell Spatial Mapping of Human Kidney Development Reveals the Critical Role of the Local Microenvironment in Cell Fate Decisions"

Ligand	CNT	IC	Urothelium
ADCYAP1_lig	-0.003150219	0.000254518	-0.003970135
ADIPOQ_lig
ADM_lig	-0.154676955	0.523905796	-0.114647888
ADM2_lig	0.006087461	-0.000525345	-0.042774941
AGRP_lig	-0.015476344	0.041706413	-0.01075729
AGT_lig	0.021631318	0.021751767	-0.073728618
AIMP1_lig	-0.188881539	-0.084437811	0.249052742
ALB_lig	-0.021548896	0.03642665	-0.02110562
AMH_lig	-0.011937698	0.026787932	0.004216687
ANXA1_lig	-0.438967175	-0.067848783	0.565633139
APLN_lig	-0.015004413	0.040104343	-0.062140015
APP_cont	0.123773925	-0.083795416	0.091499009
AREG_lig	0.00390805	-2.34E-06	-0.002349916
ARTN_lig	-0.014146809	0.004321764	-0.022300007
AVP_lig	0.03008404	0.009588139	-0.066794154
BAG6_cont	-0.076958362	-0.001679845	0.091743634
BDNF_lig	0.034365214	-0.006741001	-0.035190409
BMP2_lig	-0.395928557	-0.084388705	0.480293262
BMP3_lig	-0.556155081	-0.168707413	0.735111498
BMP4_lig	0.107741548	-0.012720376	-0.203184211
BMP5_lig	-0.00663583	0.0182111	-0.039632368
BMP6_lig	0.024268823	-0.006947452	-0.032668259
BMP7_lig	-0.016762098	-0.025536298	-0.094965812
BMP8A_lig	0.003907401	-0.001436128	-0.006550117
BST2_cont	-0.311622647	-0.030389679	0.232768688
BTC_lig	-0.121671847	-0.005868203	0.196221617
C3_lig	-0.015298996	-0.011352588	-0.048288417
C5_lig	0.072843677	-0.010280542	-0.046937198
CALCA_lig	-0.060910617	-0.05334302	0.053762728
CALCB_lig	0.05482718	-0.021930205	-0.059159676
CAMP_lig	-0.018955412	0.025578013	-0.020733566
CCK_lig	0.008390912	-0.014374233	-0.056733869
CCL11_lig	0.053049901	0.002754915	-0.045849549
CCL13_lig
CCL14_lig	-0.037531322	0.059177866	-0.086356343
CCL15_lig	-0.471129005	-0.098101126	0.629471884
CCL16_lig	0.006347598	-0.000186792	-0.005169702
CCL17_lig	0.000841615	-0.002295616	-0.003295577
CCL18_lig
CCL19_lig	-0.026829699	0.024402502	-0.033776053
CCL2_lig	0.042428765	0.016732748	-0.09764383
CCL20_lig
CCL21_lig	-0.028256627	0.02278242	-0.043142575
CCL22_lig	0.008524473	-0.003849486	-0.006985313
CCL23_lig	0.005581219	0.006528165	-0.033286785
CCL25_lig	-0.002680633	0.00502616	-0.000827953
CCL26_lig	0.003733373	0.0003723	-0.003103632
CCL27_lig	0.015359626	0.001343826	-0.007360207
CCL28_lig	-0.090177958	-0.022165131	0.110982261
CCL3_lig	-0.030402084	0.00408517	0.035980066
CCL3L1_lig	-0.004093835	-0.004640925	0.012008774
CCL4_lig	-0.027685418	0.004030648	0.03790489
CCL4L2_lig	-0.00788829	0.019514895	0.003810161
CCL5_lig	-0.114050831	-0.020774289	0.102297534
CCL7_lig
CCL8_lig	-0.002186291	-0.00595149	0.003009334
CD1D_cont	0.023744848	-0.009578035	-0.072142761
CD28_cont	-0.037727227	0.001275512	0.0450547
CD48_cont	-0.085338729	-0.00392208	0.103751554
CD58_cont	0.010209074	0.129334908	-0.085913811
CD70_lig	0.004214289	0.016782264	-0.010455011
CD72_cont	0.015586649	-0.01371472	-0.028044288
CDH1_cont	-0.392154535	-0.040195581	0.60263964
CER1_lig	0.029114791	-0.011155168	-0.033210303
CGA_lig	0.018916621	-0.009488611	-0.021394974
CKLF_lig	-0.256066686	-0.173456834	0.434629585
CLCF1_lig	0.043208779	0.001114584	-0.028522901
CNTF_lig	0.00590149	-0.003892748	-0.006376092
COPA_lig	-0.183193428	0.102276027	0.132543075
CORT_lig	0.010655253	-0.005496426	-0.01407775
CRH_lig	-0.214721145	-0.041144662	0.28711724
CSF1_lig	0.041521415	-0.008351601	-0.04589179
CSF2_lig
CSF3_lig
CTLA4_cont	-0.128394246	-0.024598699	0.172640907
CXCL1_lig	-0.15876523	-0.01317912	0.207086567
CXCL10_lig	0.122766529	-0.019346659	-0.039882513
CXCL11_lig	0.007066614	-0.002707346	-0.006071176
CXCL12_lig	-0.058666615	0.005850389	0.03505461
CXCL13_lig	-0.018396664	0.031605019	-0.042483308
CXCL17_lig	-0.414032561	-0.082193592	0.5541517
CXCL2_lig	0.118892814	-0.015053156	-0.047868643
CXCL3_lig	0.115769955	-0.014516275	-0.038933678
CXCL5_lig	0.003136256	0.000559075	-0.003977521
CXCL6_lig	0.001156111	0.002167724	-0.00508902
CXCL8_lig
CXCL9_lig	0.006390627	-0.002296414	-0.006108675
DLK1_cont	-0.054434058	-0.018992738	-0.029492085
DLL1_cont	-0.070726413	0.22600243	-0.090172405
DLL3_cont	0.050845	-0.018393993	-0.046426181
DLL4_cont	-0.209992897	0.486976179	-0.03322325
EBI3_lig	-0.011990361	-0.008166289	0.018345171
EDA_lig	0.001409745	-0.012136354	0.031778405
EDN2_lig	0.128337816	4.68E-05	-0.034283785
EFNA1_lig	-0.359148847	0.190159706	0.419881111
EFNA2_cont	0.01993224	-0.012490848	-0.056141723
EFNA3_cont	0.096541007	-0.026286472	-0.068261648
EFNA4_lig	0.057202941	-0.082592181	-0.159309597
EFNA5_cont	-0.179858197	-0.104728212	0.366740768
EFNB1_cont	-0.135179098	0.079048037	0.11767082
ENHO_lig	0.045642713	-0.010050407	-0.055025522
ENTPD1_cont	-0.112918251	0.038090428	0.070323944
EPO_lig	0.013058224	-0.002331369	-0.009563631
EREG_lig	0.020434338	-0.005258904	-0.011059107
F2_lig	-0.008425489	-0.007236012	-0.008178316
FAM3B_lig	-0.675384694	-0.114587596	0.924531752
FAM3C_lig	-0.261993362	0.091635755	0.309652578
FASLG_lig
FGF1_lig	-0.043408349	0.041335407	-0.06198203
FGF10_lig	0.004041176	-0.002909107	-0.100447589
FGF17_lig	0.054355117	-0.02146945	-0.062308442
FGF18_lig	0.005473056	-0.020253307	-0.035932339
FGF19_lig	0.008738691	-0.005132231	-0.011800847
FGF2_lig	0.13652792	-0.016605943	-0.090142473
FGF23_lig	-0.017838216	-0.006619264	0.012748398
FGF5_lig	0.004929484	-0.000660139	-0.002970235
FGF7_lig	-0.000640728	0.013054307	-0.054910899
FGF8_lig	0.094177434	-0.02739007	-0.095926651
FGF9_lig	-0.017093861	0.324569839	-0.167060643
FLT3LG_lig	0.051494402	-0.013137293	-0.032077491
GAL_lig	-0.156560912	0.078954462	0.084457631
GALP_lig	0.000687044	-0.001244767	-0.00343888
GAS6_lig	-0.130317334	0.07358374	0.006204132
GCG_lig	-0.008672879	-0.008156545	-0.004699987
GDF10_lig	0.031109114	0.003290199	-0.012339279
GDF11_lig	-0.025293203	-0.066120446	-0.010570701
GDF15_lig	-0.545099001	-0.090766806	0.727955722
GDF3_lig	0.005199187	0.001935847	-0.02076255
GDF5_lig	0.033123585	-0.009196532	-0.030643558
GDF6_lig	0.023778304	-0.000315284	-0.01238424
GDF7_lig	0.017577435	0.01289158	0.016341487
GDF9_lig	0.053423377	-0.007876189	-0.021073571
GDNF_lig	0.012583999	-0.023706277	-0.078963009
GHRH_lig	-0.055132952	-0.007471473	0.075396376
GHRL_lig	0.067525517	-0.01384939	-0.088008694
GNRH1_lig	-0.004617197	-0.002033618	0.006167799
GNRH2_lig	-0.01791448	-0.008619575	-0.011626446
GPHA2_lig	0.042562914	-0.00155448	-0.089922418
GPI_lig	-0.052233721	0.118639742	-0.046737714
GRN_lig	-0.278815866	-0.026402725	0.490958193
GRP_lig	-0.005346985	0.018399077	0.00371924
GUCA2A_lig	0.005746611	-0.000948462	-0.001077456
HCRT_lig	0.001262178	-0.01026399	-0.017836566
HEBP1_cont	-0.425404588	0.002626031	0.584639073
HGF_lig	-0.106420049	0.008989796	0.083677555
HLA-E_cont	-0.174778452	-0.116168391	0.384176379
HLA-F_cont	-0.00581637	-0.01775717	-0.007234107
IAPP_lig
IFNE_lig
IFNG_lig	0.005127433	-0.002220234	-0.004230708
IFNL1_lig
IGF1_lig	-0.005708349	0.000808592	0.03079024
IGF2_lig	-0.70327521	-0.154231295	0.930363409
IGFL1_lig	-0.060855396	-0.008163963	0.07099779
IGFL2_lig	-0.003293135	-0.003082945	-0.005785872
IL10_lig	-0.005593067	0.007213656	0.001782536
IL11_lig	-0.048858349	-0.011991081	0.058687528
IL12A_lig	0.022172855	0.006006104	-0.016489495
IL12B_lig
IL13_lig	0.005249069	-0.001485039	-0.002791316
IL15_lig	0.007224555	0.001423396	-0.004591946
IL16_lig	-0.014005578	0.032485761	-0.037628365
IL17A_lig
IL17C_lig	0.008795696	-0.00157564	-0.004504968
IL17F_lig	0.005633973	-0.003717219	-0.00675342
IL18_lig	-0.376021709	0.930135844	-0.098334194
IL19_lig	0.020386275	-0.014313437	-0.052827359
IL1A_lig	-0.146891472	-0.032903151	0.197622828
IL1B_lig	-0.074829367	-0.011971493	0.051882045
IL1RN_lig	-0.661431683	-0.135957942	0.886532811
IL2_lig
IL20_lig
IL23A_lig	0.00044782	-0.007809972	-0.017592177
IL24_lig
IL26_lig
IL27_lig
IL33_lig	-0.037755837	0.026808841	-0.04072511
IL34_lig	-0.008619685	-0.00786822	-0.029989586
IL36G_lig	-0.010093186	0.015464662	-0.012475618
IL36RN_lig
IL37_lig	0.005803191	-0.000132297	-0.006836821
IL4_lig
IL6_lig	-0.011660574	-0.012330873	-0.016622339
IL7_lig	-0.111211608	-0.012121224	0.100603912
INHBA_lig	0.036996685	0.026187048	-0.103751211
INHBB_lig	0.001521698	0.011885443	-0.019316861
INHBE_lig	0.005635384	0.003833837	-0.005613478
INS_lig	-0.000113697	-0.002685946	-0.004453156
INSL3_lig	0.025345406	-0.003731666	-0.024652587
INSL5_lig	0.003440576	-0.005029618	-0.008361021
ITGAL_cont	-0.074815068	-0.001563946	0.093361499
ITGAM_cont	-0.075164315	0.005417437	0.090291626
ITGAX_cont	-0.042784344	0.00375956	0.048150903
ITGB2_cont	-0.091736972	0.034355259	0.103177766
JAG1_cont	0.065761465	0.197728677	-0.055775202
JAG2_cont	-0.029671854	0.002179615	0.058212504
KISS1_lig	-0.016149363	0.005177137	-0.02397129
KITLG_lig	0.00375565	-0.05747317	-0.167806794
KL_lig	0.009192012	0.01717939	-0.111620593
KNG1_lig	-0.139575191	0.057088109	-0.151558965
LCK_cont	0.09090983	-0.013094102	-0.060675761
LEAP2_lig	-0.605372984	-0.122308166	0.810533899
LGALS9_lig	-0.088954919	-0.012640743	0.122751043
LHB_lig	-0.007310032	0.006706016	-0.00758646
LIF_lig	0.021265131	-0.000111627	-0.02140155
LTA_lig	0.017445905	-0.000249941	-0.009155841
LTB_cont	-0.319101417	-0.051306607	0.413977773
MDK_lig	0.390798304	-0.199737824	-0.37458703
MICA_cont	0.110466325	0.00752771	-0.063875991
MICB_cont	-0.012778927	0.007021454	0.00820311
MIF_lig	-0.309669047	0.004653846	0.353594336
MLN_lig	0.019830022	-0.009400876	-0.018150696
MST1_lig	0.226520316	-0.089966501	-0.26475459
MSTN_lig	0.029205361	-0.00889873	-0.038169679
NAMPT_lig	-0.084110821	-0.032279939	0.178493779
NCR3LG1_cont	-0.008949692	-0.003170978	-0.040979879
NGF_lig	-0.0259983	0.019366057	-0.029436624
NMU_lig	0.102152923	-0.037856316	-0.114329928
NODAL_lig
NOV_lig	0.300120263	-0.032673248	-0.118973774
NPB_lig	0.052883457	-0.004354641	-0.046034204
NPPA_lig	-7.87E-06	-0.001083804	-0.001893941
NPPB_lig	-0.023726591	0.057333464	-0.005957387
NPPC_lig	-0.150303948	0.422014537	-0.067900207
NPVF_lig	-0.01976814	-0.015193692	-0.015649961
NPW_lig	-0.043934586	-0.047351299	-0.00947387
NRG2_lig	0.018636246	0.021358834	-0.045651898
NRG3_lig	0.014748233	-0.044303641	-0.111376487
NRG4_lig	-0.12101421	-0.042326544	0.199203636
NRTN_lig	-0.163121476	-0.027129458	0.183819672
NTF3_lig	0.059330724	0.000664042	-0.067947309
NTF4_lig	0.04591501	0.00926541	-0.068334082
NTS_lig	0.07548941	-0.004454539	-0.024567993
OGN_lig	0.036514258	0.034952423	-0.093590548
OSM_lig	0.003054889	-0.007521113	-0.001242249
OSTN_lig	0.033363803	0.010369768	-0.017144934
OXT_lig	0.029893284	-0.002179437	-0.026574975
PDGFA_lig	0.000211267	-0.140949136	0.122676476
PDGFB_lig	0.086981943	0.001972251	-0.065115862
PDGFC_lig	0.025169871	0.100177786	-0.134733527
PDGFD_lig	0.016158047	0.022274153	0.034178273
PENK_lig	-0.091104643	-0.022793704	0.044075779
PF4_lig	0.025609739	0.016119271	-0.020062704
PGF_lig	-0.063130831	0.16235266	-0.090326632
POMC_lig	-0.064025848	-0.029803534	0.078693039
PPBP_lig	-0.004793707	0.035330517	-0.026318094
PPY_lig	0.021481382	-0.004292691	-0.023544619
PRL_lig	0.013524128	-0.001636172	-0.006658562
PROK1_lig	0.017211113	-0.003669996	-0.005653778
PROK2_lig
PROS1_lig	0.043504833	0.012390392	-0.098670063
PSAP_lig	-0.24507572	0.255954204	0.117852552
PSPN_lig	0.094696419	-0.000385382	-0.050504855
PTHLH_lig	-0.048181564	-0.012465708	0.093002407
PTN_lig	0.09648562	0.018777036	-0.139949335
PTPRC_cont	-0.077250381	0.004402827	0.081281521
PYY_lig	0.008281839	-0.006424249	-0.009897951
RAET1E_lig	-0.000874312	0.009506896	-0.019709234
RAET1G_lig	-0.003720386	0.011468308	-0.035862211
RARRES2_lig	-0.057575991	0.345645367	-0.195236368
RETN_lig	-0.050562286	0.085069593	0.010116764
RLN1_lig	-0.003423608	-0.006979464	-0.012207892
RLN2_lig	0.069869482	-0.001071346	-0.03495475
RPS19_cont	-0.423359716	-0.157623459	0.562242509
RSPO1_lig	0.057924871	-0.013723773	-0.072616775
RSPO2_lig	-0.022939342	0.023705452	-0.013585979
RSPO3_lig	0.018199361	-0.041371412	-0.130026657
RSPO4_lig	-0.001654133	-0.004647752	-0.01150836
SAA1_lig
SCGB3A1_lig	0.0826202	0.005834927	-0.058546382
SCT_lig	-0.291360146	-0.074369318	0.392231789
SELE_cont	-0.043652818	0.013974046	0.027654755
SELL_cont	-0.104454802	-0.020380444	0.138020469
SELP_cont	-0.053194758	0.034003349	-0.004044645
SEMA3A_lig	0.218436867	-0.031985688	-0.140725724
SEMA3E_lig	-0.254494335	-0.067723761	0.385250969
SEMA4A_cont	0.02445616	-0.023460033	0.131916066
SEMA4G_cont	0.024945521	0.020573675	-0.107982435
SEMA5A_cont	-0.01485368	-0.042646143	0.149779592
SEMA6D_cont	-0.136955905	0.188159044	0.036637075
SEMA7A_cont	-0.014152635	0.001521145	-0.012976228
SIRPG_cont
SPN_cont	0.034932862	-0.005378104	-0.005256641
SPP1_lig	0.051302523	0.041470618	-0.140369226
SST_lig	-0.088178517	-0.012214002	0.078493121
TFF1_lig	-0.000237394	-0.005979421	0.030620475
TGFB1_lig	-0.134776826	0.135073978	-0.015325524
TGFB2_lig	0.080627922	-0.003781739	-0.074326934
TGFB3_lig	0.03688802	-0.021623653	-0.063431906
THPO_lig	0.031168153	-0.000781405	-0.014425686
TIGIT_cont	0.005074275	-0.002656083	-0.005134957
TNF_lig	0.007460251	0.001396002	-0.000153012
TNFSF10_lig	-0.557745979	-0.069650346	0.698289469
TNFSF12_lig	0.156274361	-0.026853124	-0.11533018
TNFSF13_lig	-0.053449968	-0.027994896	-0.051978714
TNFSF13B_lig	-0.053639195	-0.015815805	0.073095684
TNFSF14_lig	-0.001142809	-0.002735091	0.007732293
TNFSF4_cont	0.012999969	0.004979195	-0.009455154
TNFSF8_cont	0.004035967	-0.000854959	-0.002040142
TNFSF9_lig	0.014867673	0.005212272	-0.028394858
TRH_lig	0.010190736	0.004791063	-0.017041872
TSLP_lig	0.011669057	-0.000479577	-0.005483256
TTR_lig	-0.378986242	-0.085285863	0.521400306
UCN_lig	0.010315273	-0.00259757	-0.028219474
UCN2_lig	0.014569958	-0.005559263	-0.01132177
UCN3_lig	-0.009778873	-0.003990274	-0.004693742
ULBP2_lig	0.001248828	0.015741313	-0.03149817
ULBP3_cont	0.040182755	-0.008361468	-0.015104518
UTS2_lig	-0.001013038	-0.004022489	-0.004592915
UTS2B_lig	0.011901608	0.008707798	-0.022546186
VEGFA_lig	-0.449670102	0.173567174	0.363538178
VEGFB_lig	-0.383917024	-0.057932741	0.543580942
VGF_lig	0.013461193	0.004445795	-0.014658638
VIP_lig	-0.004146819	0.022368656	-0.008817103
VWF_lig	-0.067241315	0.099913896	-0.077758797
WNT11_lig	0.021304397	-0.016526582	-0.092526427
WNT2_lig	-0.013351694	0.010425096	-0.014782043
WNT2B_lig	0.067024202	0.005039558	-0.086736083
WNT3_lig	-0.015702282	-0.01656912	-0.033027377
WNT3A_lig	0.021328762	-0.002957146	-0.01216414
WNT4_lig	0.060342935	-0.030879534	-0.118861799
WNT5A_lig	-0.116371276	-0.080134606	0.210936598
WNT5B_lig	0.066315805	-0.010574233	-0.107988401
WNT7A_lig
WNT7B_lig	0.049490598	-0.089661429	0.231965603
XCL1_lig	0.005064564	-0.001711671	-0.005514253
XCL2_lig	0.004156688	-0.001036749	-0.005395123
YARS_cont	-0.166495804	0.093147745	0.088773142
LAMA3	0.022443415	0.000218295	-0.038540667
HCRT	0.02219626	0.006228152	-0.064901948
CXCL13	0.02209625	0.063413066	-0.16593676
GALR2	0.021640155	-0.011257285	-0.022453238
INHBE	0.02138068	0.012891376	-0.038055292
COL12A1	0.021199282	0.05433658	-0.044405946
IL13RA2	0.021088831	0.045373122	-0.095982205
NCR3	0.020848385	0.015278895	-0.03119592
GCGR	0.020806127	0.1076559366379015	0.021999848
GUCY2C	0.020433954	-0.000562811	-0.036062985
CXCL6	0.019792242	-0.006231036	-0.046586975
TNFRSF13B	0.019216166	-0.006966213	-0.020226411
RXFP1	0.019057219	0.035227398	-0.100327431
KNG1	0.019051435	0.028068834	0.086049753
CNTF	0.018812374	-0.002849756	-0.035149279
COL4A1	0.018446365	0.063283608	0.055703297
AMH	0.017594754	-0.008637172	-0.079186027
TSHR	0.016741171	-0.003578023	-0.010163365
GNRH2	0.016531937	0.002032114	-0.045377979
UTS2B	0.016507084	-0.006833054	0.009555953
UTS2	0.016373628	3.587344767040215e-05	-0.036558941
AREG	0.016262076	0.030300685	-0.066465244
LDLR	0.015588481	0.00993878	-0.062239015
KLRK1	0.015520882	-0.013488926	-0.058092799
ASGR1	0.01550371	-0.022864872	0.070630049
INHBA	0.015484053	0.091853425	-0.079296221
FLT4	0.015229477	0.1136196465785299	-0.138989011
CCL16	0.014943343	3.478319452177439e-05	-0.01834903
VGF	0.014845227	-0.001596673	-0.000461281
ADCYAP1	0.014750065	0.0058338	-0.029395377
IL6R	0.014593784	0.039364721	-0.047307425
COL20A1	0.014531509	0.005937535	-0.069114501
GUCA2A	0.014512461	0.001401591	-0.010937063
XCL1	0.014379431	-0.001504185	-0.028084431
IL12RB1	0.014128143	-0.002534806	-0.004087031
ITGAV	0.013779176	0.049762981	0.057115544
IGFL2	0.013778253	0.00233526	-0.024551508
XCR1	0.013778173	-0.0005579	-0.01005229
KIR3DL1	0.013773622	-0.010373809	-0.018735086
TNFSF9	0.013148556	0.015061165	-0.017688551
CXCL5	0.012911289	0.026576633	-0.03271614
DSG1	0.012827266	-0.007490521	-0.041734183
CCL23	0.012676678	0.02999621	-0.08726111
PF4	0.012667904	0.084395921	-0.158602398
CXCL11	0.012627361	-0.001407555	-0.033704806
CNR2	0.012096631	0.000785083	-0.017319542
ADIPOQ	0.011756595	0.000504441	-0.013665688
COLEC12	0.011129012	0.017190207	0.1439879456924382
GRPR	0.011057808	0.029513256	-0.020991925
BTLA	0.010762855	-0.006849264	-0.039123245
RAET1G	0.010575865	0.021786399	-0.024556937
LHB	0.009958031	0.00247328	-0.033770166
ADCYAP1R1	0.009948327	0.017039731	-0.046843819
RSPO2	0.00923913	0.014457187	-0.01644942
TNFRSF8	0.009152016	0.038281503	-0.08641838
IL18RAP	0.008840437	-0.00493605	-0.009545255
ITGA11	0.008395413	0.044782838	0.052051954
NPR3	0.008375315	0.099430732	-0.110133878
NPR1	0.008352008	0.08645017	-0.168401231
COL6A3	0.008280963	0.020612298	0.1245375002462747
CCR4	0.008245	-0.005552482	-0.010592687
FGF5	0.007596947	0.000594027	-0.024305923
PDCD1	0.007502912	0.04127872	-0.067753803
PODXL	0.007466851	0.085251144	-0.214743354
IL17F	0.00745402	-0.003792777	0.01969582
FPR2	0.007218221	0.007267932	-0.015670233
ITGA4	0.007146507	0.034072791	-0.124925088
GLP2R	0.006438857	-0.0020037	-0.001240892
IL36G	0.006270563	0.012836893	-0.043955195
GALP	0.006142791	-0.006219416	-0.01616274
F2	0.006119245	0.005869104	-0.042862466
COL16A1	0.006111691	0.027459513	0.1116521175776766
GPR42	0.005898144	0.001507271	-0.027845725
CEACAM8	0.005834453	0.011133929	-0.027873761
EDA	0.005166764	0.005972561	0.064798186
PTGER3	0.004355939	0.1193377787094864	0.049994271
GNRHR	0.004343066	-0.007505667	-0.016651869
MPL	0.003935145	0.004829852	-0.014745117
TNFSF4	0.003319711	0.017544576	0.024174906
GNRH1	0.001774687	0.030575135	-0.025511229
IL23R	0.001472227	-0.008397586	-0.023605488
CSHL1	0.001115544	-0.004893521	-0.009805166
CALCR	0.000166052	0.022903458	-0.088674535
IL12A	-0.000358295	0.010803756	0.054839198
EPHA8	-0.000981241	-0.007809972	0.044610807
TRH	-0.001154412	-0.006860887	-0.013518376
COL6A5	-0.001470499	0.011942833	-0.042923728
GH1	-0.001579825	-0.000893681	-0.009944003
CCL7	-0.001995125	0.019313157	-0.014789604
VIPR2	-0.002024558	0.2684307424934852	-0.200041605
HLA-DQB2	-0.002428273	-0.006532744	-0.000936744
NPPA	-0.002469445	0.005092945	-0.008159946
MARCO	-0.002534035	0.012336376	-0.007703576
ICOS	-0.002614633	-0.002517695	-0.003714273
SIRPG	-0.002614633	-0.002517695	-0.003714273
IL6ST	-0.00300072	0.1173198571847362	-0.020647527
VSTM1	-0.003084353	-0.003547353	0.020957521
TNFSF8	-0.003303331	0.01206674	0.009691173
NOTCH3	-0.003446621	-0.008666853	-0.021970805
TGFBR3	-0.003568128	0.095916186	-0.178577012
TFF1	-0.004404894	-0.006388601	0.064830612
CD80	-0.004758083	0.003583922	-0.007154781
IL27	-0.006240604	-0.007970981	-0.010167121
GIP	-0.006300955	0.053595346	-0.058360302
CD8A	-0.006827858	0.010870661	-0.005897163
GRIN2C	-0.008998102	0.026957199	-0.012311786
CORT	-0.009435967	-0.003354108	-0.004949808
ULBP2	-0.009746865	0.035872895	0.01297
NMUR2	-0.009822023	-0.00194633	0.018415895
RAET1E	-0.010061945	0.048706108	-0.038746242
CD244	-0.011054883	-0.01048847	0.021079628
CXCL3	-0.01132366	0.002517209	0.1416927967051708
AGRP	-0.011430275	0.014991897	0.01966316
IFNAR2	-0.011570464	0.016270295	0.1082896781802327
GPR1	-0.011888163	0.038187832	0.018505825
FFAR2	-0.012025475	0.024814963	-0.021043391
FCGRT	-0.012410509	0.021453541	0.1429089917878148
ITGB1	-0.012911528	0.058360078	0.064051729
LILRA4	-0.013512525	-0.005397925	0.008620952
NPVF	-0.013632569	-0.017631342	-0.026241352
MICB	-0.014499075	0.007825813	0.007448393
EPHB2	-0.014682025	0.008303706	0.052756154
CCL17	-0.014831431	0.0254493	-0.031729551
IL1R1	-0.014884638	-0.011291	-0.118668438
ESAM	-0.014968073	0.093629996	-0.013832825
EDAR	-0.016918445	-0.023910952	0.02371441
PLXNC1	-0.019250114	0.035862901	-0.049353154
IL1RL2	-0.019657558	0.001806511	0.062096289
NPPB	-0.020906938	0.04355656	-0.026664823
AVPR1A	-0.021395023	0.04120983	-0.081746791
GPR37	-0.021935592	0.0061989	0.083705943
CD27	-0.022123869	-0.011987502	0.029044094
CRTAM	-0.022152662	0.009159972	-0.00740387
CXCR3	-0.022909215	0.0013769	0.035588072
CD38	-0.02293694	0.02581707	0.068413074
ITGA9	-0.022980168	0.031940893	0.1567222691717005
LHCGR	-0.023230076	-0.015530098	0.012744118
CCL19	-0.023582031	0.049213808	-0.115528577
IL15	-0.023915002	-0.007190397	0.000143971
TBXA2R	-0.024191364	0.090680222	-0.036539366
BST2	-0.025356097	0.0180727	-0.187986666
PDGFRB	-0.026724626	0.1070482282376473	-0.071985949
COL14A1	-0.027372682	0.034211676	0.063288073
EPGN	-0.028093433	-0.005053009	0.070449759
CXCL2	-0.028191865	-0.015334941	0.1641383541643412
SIRPB1	-0.028321655	0.017125862	0.044345194
IL6	-0.028682738	-0.007804809	-0.00292953
COL11A2	-0.0297876	0.089072629	-0.153539767
GFRA3	-0.029866633	0.044442713	-0.147616701
EGF	-0.030105609	0.010727828	0.1500353701522489
PRL	-0.031123182	-0.007736412	0.062689624
MSTN	-0.031771316	0.03127599	0.01186744
COL10A1	-0.032089649	0.016126885	0.011625847
SEMA7A	-0.032744363	0.054956217	-0.094101789
NPR2	-0.033616789	-0.000381935	0.1246252452307027
CCR3	-0.033996921	-0.005189413	0.061700268
CX3CL1	-0.034029252	0.067156528	0.1495831783026627
COL1A2	-0.034342336	0.0255292	0.1031893608953607
SEMA6D	-0.034777342	0.044395145	0.1371538829915138
OGN	-0.03562616	0.018203033	0.087478088
TGFB3	-0.035984711	-0.008484052	0.073154906
ACVRL1	-0.037113448	0.073261706	0.083367094
FBN1	-0.038787313	0.028022979	0.169572839
CADM3	-0.03889603	0.029037064	0.020855305
FLT3	-0.040601195	-0.008356876	0.047661436
CCL21	-0.041788794	0.057023006	-0.006005856
COL1A1	-0.042515471	0.015905406	0.1428816198919211
OSMR	-0.042788438	0.071213791	-0.002629602
COL15A1	-0.04387056	0.047782055	0.1514495812225497
ITGA7	-0.04410599	0.07678444	-0.090234958
CXCR5	-0.046410676	-0.001768767	0.034943477
LGR6	-0.046494668	0.074855188	-0.102838047
GAS6	-0.047056436	0.1012939077845881	-0.138425305
COL9A2	-0.047455188	-0.114005798	0.1328977090749979
ACVR2B	-0.04746325	-0.082247905	-0.02792676
HLA-F	-0.047879053	0.053456024	-0.02229512
TGFBR1	-0.048109423	-0.018804374	0.101601285
IL2RG	-0.048275706	0.030471663	0.027945377
THY1	-0.048505667	0.0386752	0.170287596
MADCAM1	-0.048518657	0.069091948	0.040067889
ARTN	-0.048973544	0.084596094	-0.109022878
CD8B	-0.04998737	-0.010490247	0.046323133
COL3A1	-0.050645161	0.021950969	0.1456328988720556
TNFSF18	-0.050971555	0.011973535	0.060553348
INHBB	-0.051130422	0.01321626	0.083570873
KLRF1	-0.05178408	-0.009726486	0.070273781
CLEC2B	-0.05224337	0.053608308	0.038433859
TNFSF13	-0.053822109	0.034364967	-0.111796559
COL5A3	-0.056448804	0.020010124	0.049671978
VIP	-0.057373271	0.015206777	0.07301208
APLNR	-0.057529971	0.091012153	0.01106859
BMP8B	-0.057853846	-0.031846944	0.1377987523948269
ITGB7	-0.058265623	-0.004401104	0.097763752
APLN	-0.060909675	0.062224694	0.0259895
ITGB5	-0.061769049	0.068377266	-0.054633691
EGFR	-0.064904357	0.00993025	0.2906400829975691
MERTK	-0.065787521	0.015245197	0.2064767107655034
ADM	-0.066318998	0.2257721259116461	-0.180153766
CCR10	-0.068734774	0.096859143	-0.157934428
KISS1	-0.069354969	0.087172815	-0.112713478
GDF10	-0.070342641	-0.005256802	0.108341934
PDGFB	-0.071784733	0.067902083	0.043102026
GALR1	-0.072149129	-0.006265847	0.095362178
F11R	-0.072184303	-0.049082146	0.3080117148033666
GCG	-0.0741934	-0.009669017	0.07904094
PLXND1	-0.07492648	0.091702433	0.008455064
GRIN2D	-0.075433372	0.005621383	0.120999669
TEK	-0.07578086	0.076358251	0.080898025
DLK1	-0.076204757	-0.02184316	0.052143852
TIGIT	-0.076868629	-0.021998796	0.1054223274994066
BMP5	-0.077683012	0.095279313	-0.129459269
SPN	-0.08013259	-0.005168034	0.1549511968175377
COL11A1	-0.080694545	0.045917585	0.087756477
OSM	-0.081049614	-0.001701411	0.1346656106646802
FN1	-0.082614798	0.047255856	0.1775746343566709
CCL14	-0.083536692	0.052012742	0.032606899
ACVR2A	-0.086256172	-0.066421028	0.2450989783995473
TNFSF10	-0.086894732	-0.053054337	0.1389366979158973
ADORA2A	-0.087780269	0.02359555	0.04606403
ICAM2	-0.088808569	0.096723428	0.030664387
NOTCH4	-0.089069976	0.086334818	0.038865031
JAM3	-0.089745882	0.040773668	0.024147155
CD40	-0.089962022	0.089020297	0.020685412
FCER2	-0.090392411	-0.010484835	0.1263907012356232
MST1R	-0.090598845	-0.016164587	0.1088194560944038
NGF	-0.09103745	0.088450424	-0.068610145
CCRL2	-0.091855703	0.002037288	0.1139169754168981
CSPG4	-0.092162812	0.084383898	0.028505796
NPPC	-0.092226863	0.281075857	-0.054529741
BMP8A	-0.092293533	-0.015094299	0.1123416931185428
COL7A1	-0.094292633	-0.012026529	0.2811924797104617
NTRK1	-0.094767053	0.4222244693771007	-0.067786815
OMD	-0.094887121	0.001409984	0.1081092212848857
PDGFRA	-0.096112126	0.003158041	0.2776181962278931
WNT2	-0.098513245	0.011834805	0.094102001
AXL	-0.099344843	0.063100036	0.038546971
ADORA2B	-0.100166377	0.020178564	0.094467048
TGFB2	-0.100413973	0.006448573	0.2047508510329337
PILRA	-0.100534492	-0.000573992	0.1839244103114579
HBEGF	-0.105012941	0.050947036	0.1709489805831892
TNFRSF10A	-0.106047774	0.017569846	0.1306692872963102
RYK	-0.107103463	-0.007713465	0.2744482295043004
EFNB1	-0.10767962	0.070404231	-0.031229536
TNFSF14	-0.108133744	-0.01182938	0.1447004980021792
IL10	-0.108579538	-0.001248571	0.1824412646750869
ITGA5	-0.110484559	0.074904449	0.1195953147692652
COL6A6	-0.11057561	0.024146077	0.059616526
SELP	-0.112790093	0.053983937	0.1296128277066286
ITGAX	-0.113260099	-0.002785545	0.1617312343240229
CD226	-0.114932149	0.013498466	0.1408171114086326
IL13RA1	-0.11542331	0.005811184	-0.046184088
BDKRB1	-0.117450248	0.015448212	0.1637350551981799
HAVCR2	-0.117560159	-0.013612557	0.2104642338153711
TNFRSF4	-0.11853295	0.027628508	0.021053979
NMUR1	-0.122604558	-0.003030868	0.1920511296371179
CCL2	-0.12261494	0.027612265	0.1878798380413834
CD34	-0.12284378	0.083578751	0.098921423
PROK1	-0.124518449	-0.02263327	0.1926269129857291
ANGPT2	-0.125821677	0.094748012	-0.024374932
FZD7	-0.127818599	0.041102917	0.019113863
NTRK3	-0.128090386	0.096172151	-0.084102739
VEGFA	-0.130612971	0.077053219	0.003949599
ADRB2	-0.130852856	0.1065834585384011	0.1066682060893629
NGFR	-0.131241441	0.029283943	0.076184725
SIGLEC10	-0.131858232	-0.018476188	0.1925362711346279
TGFB1	-0.132539479	0.1045792403172104	0.094798409
CCL8	-0.133403457	-0.013845116	0.189436004
GPI	-0.135476431	-0.004342903	0.3088483369136982
ITGA10	-0.136648064	0.018723868	0.105722212
BAG6	-0.139060825	-0.054048789	0.1750838820871137
WNT4	-0.144438187	-0.05169556	0.2440817766914395
CCL28	-0.146634087	-0.010289223	0.1502500182552594
CD40LG	-0.150242167	-0.030711562	0.2016504966418229
IL16	-0.150961182	0.028319618	0.1737122054809748
APP	-0.151395293	-0.009712941	0.3476238482960664
IL18	-0.152146195	0.6581340761615453	-0.253319636
COL22A1	-0.152156073	-0.023632505	0.2137774285438591
CSF2RB	-0.152324743	0.035451071	0.1510317687021336
CSF3R	-0.152891965	-0.012324816	0.240754805
VEGFC	-0.154631851	0.094499898	0.016890521
C5AR2	-0.155586458	0.3674411260119437	-0.024149604
DLL4	-0.159114542	0.185149728	0.068792708
IL3RA	-0.160030726	0.072290442	0.1191083162893473
PDCD1LG2	-0.160273891	-0.029308136	0.2239060800235355
PLA2G2A	-0.162722619	-0.019647097	0.209796866
FPR3	-0.167162476	-0.024007192	0.2365511028383971
DSC3	-0.167871631	-0.007319136	0.3427648159293798
ACKR4	-0.167916734	-0.020475006	0.2276605757762818
TDGF1	-0.168523864	0.4884065193027831	-0.072475128
CCL4L2	-0.17033168	-0.013407381	0.2596809404959559
HLA-DPB1	-0.171672678	0.00014072	0.2475676073657242
P2RY6	-0.173890637	-0.027532788	0.2981040826276128
CCR5	-0.174209315	-0.006418716	0.2682054362449679
EPHA5	-0.174574975	-0.021810187	0.3252784710422927
NETO2	-0.176715789	-0.036222141	0.1452004909553889
SELE	-0.17697846	0.014381353	0.2141333199813438
TYRO3	-0.177354219	0.041272878	0.053114598
JAM2	-0.179359469	0.064734828	0.1743709090062432
CD83	-0.182550241	-0.022908839	0.2623741947550197
HGF	-0.1842246	0.026953602	0.1761238504404761
CCL3L1	-0.184493403	-0.029249468	0.2728712792291193
CCL5	-0.186223662	0.041415281	0.1147398256069428
CD44	-0.186742238	-0.032369987	0.3611918138323812
ADORA3	-0.191767143	-0.005332167	0.253118828
IFNLR1	-0.191807453	-0.04045801	0.3258066708815194
SEMA5A	-0.193047374	-0.038294212	0.3669351916474781
CEACAM1	-0.193491449	0.05889364	0.1974327616712374
YARS	-0.195252424	-0.015862826	0.1799705215076885
FGF19	-0.197720321	-0.035296249	0.3481043037199257
WNT7B	-0.200632004	-0.071282888	0.4931332321019628
TGFA	-0.200821899	-0.049157987	0.202035045
SELL	-0.20283071	-0.043141626	0.284107178
VWF	-0.203235801	0.060919369	0.1873348035756775
IGFL1	-0.205454902	-0.035991729	0.2634771057698117
CCR2	-0.206076789	-0.020179733	0.2937992211667145
KDR	-0.206332653	0.077407585	0.1590271532567368
TNFRSF25	-0.210533337	-0.044666636	0.2699537011162025
LEP	-0.21072356	-0.043946403	0.2936271872784148
EBI3	-0.211423188	-0.035495313	0.3039234817878547
HRH1	-0.213465924	-0.006158708	0.3277674871196782
NRP1	-0.214212336	0.017133024	0.2508718462312392
CD28	-0.219918852	-0.017819188	0.3427495448171704
ENTPD1	-0.219981259	0.026997671	0.3228368089222991
CTLA4	-0.221984876	-0.040081157	0.3001450919503176
TNFSF13B	-0.222908371	-0.02802856	0.3125063225216865
GDF7	-0.22368057	-0.012562213	0.3991521332840882
IL11	-0.225084436	-0.036011042	0.3121156020326229
NRTN	-0.226094047	-0.086326305	0.2569100447023744
IL1RAP	-0.227112014	-0.017943461	0.420959801
GHRH	-0.228473743	-0.034371439	0.3051495793459526
HLA-DRB1	-0.231583781	0.052332932	0.2757624123151848
C5AR1	-0.235307132	-0.041747808	0.3426364159760408
CD48	-0.236333496	-0.029995186	0.3250613556108371
CD52	-0.239485115	-0.066948213	0.3855466547839398
DAG1	-0.240758829	0.01303081	0.1806325577364403
CD200R1	-0.241101767	-0.027359262	0.3533931758120199
PTGER4	-0.241317124	0.025801153	0.1054498194113016
WNT5A	-0.241683522	-0.028073061	0.4658226029645235
CD209	-0.243563263	-0.019673479	0.3638327540094838
TNF	-0.245590872	-0.019606305	0.3586677845829779
IGF1	-0.246780338	-0.012621655	0.4281270671937484
ITGAM	-0.247795309	-0.020797669	0.3741419216792336
PTHLH	-0.248904971	-0.044648004	0.3654990199548901
LILRB4	-0.251509242	-0.024962405	0.3535727335496544
PRLHR	-0.251728571	-0.040900721	0.3385129820115257
IFNGR1	-0.252664509	-0.033729513	0.485802902
CMKLR1	-0.253231778	0.023525429	0.3410577555212136
TREM2	-0.253834823	-0.030879845	0.3603108162042086
FPR1	-0.256501283	-0.029519495	0.3547230211704161
LILRB1	-0.257024197	-0.024396458	0.3624764611136924
JAG2	-0.257523964	0.022920441	0.3163681358284126
ICOSLG	-0.260446506	-0.028920181	0.3323955175090398
SEMA4A	-0.260875967	-0.060761613	0.4998179808382084
IL1B	-0.261294289	-0.02488037	0.3795142130131484
FLT1	-0.262561674	0.069768136	0.2406435586549454
NOTCH1	-0.262931313	-0.060796689	0.2511116414307922
PSAP	-0.264157305	0.043513985	0.3957602542261203
SIGLEC1	-0.26720271	-0.024088325	0.3973551638912835
C3AR1	-0.267247133	-0.017910535	0.4079914897282028
FGF23	-0.267912187	-0.044580364	0.3738173474142582
HLA-DPA1	-0.270212531	-0.00951982	0.388826399
SIGIRR	-0.271630058	-0.11364176	0.4383392939091989
EPHB6	-0.272717701	-0.077449972	0.5534778438869828
IL33	-0.272764881	0.015395009	0.3356539276611587
RETN	-0.273255647	-0.01837697	0.3956946312502246
LGALS9	-0.275359299	0.016740489	0.3535460387874823
LAIR1	-0.276225272	-0.031242172	0.4174543154546797
LILRB2	-0.276340907	-0.031625316	0.417198702
ICAM3	-0.278328214	-0.018951389	0.4075753860363637
MRC1	-0.278399717	-0.029720401	0.4096989742785751
IL17RA	-0.279322425	0.006852874	0.4318825154927725
CSF2RA	-0.279839679	-0.028940435	0.415777632
CCR1	-0.280602959	-0.029207766	0.4265069211429477
CCL4	-0.280787232	-0.027283372	0.4214339749730502
ALOX5AP	-0.282584007	-0.021000197	0.4215431646709139
SELPLG	-0.282903088	-0.019847535	0.3944648719064121
HLA-A	-0.285870037	-0.002491088	0.3585369268457228
OSTN	-0.287297376	-0.036022855	0.4724411394583387
PVR	-0.287499284	0.012844491	0.3063639185527377
CCL3	-0.287766036	-0.028347504	0.4293408329627661
COPA	-0.289732351	-0.006258901	0.4354681080055975
TGFBR2	-0.289734202	0.058994537	0.2939197486833751
CD36	-0.292673759	0.016035329	0.3873514750038972
IL10RA	-0.294206642	-0.037041145	0.432216542
ITGAL	-0.295395788	-0.031687917	0.4281301340043504
PENK	-0.295656998	-0.060942242	0.4011522788907376
PTPRR	-0.297456023	-0.053450382	0.3794270846830327
GRP	-0.297695822	-0.036917551	0.4646453554244222
CD86	-0.299789944	-0.029460438	0.4420402578466858
CSF1R	-0.304228724	-0.030495932	0.456534424
FCGR2A	-0.306658164	-0.024495332	0.4451785184875317
ITGB2	-0.306915069	-0.026540561	0.4550200904357213
MS4A4A	-0.30714291	-0.035853573	0.4584951950038736
CD74	-0.307877379	0.019316378	0.4095981415681673
CD99	-0.308077155	-0.057376925	0.4314432939542309
TIMP1	-0.309449785	0.004458314	0.2359047053915588
PTPRC	-0.309854045	-0.00747223	0.4077995320447249
CELSR3	-0.310021523	-0.069263366	0.3992335751098212
HCST	-0.311911698	-0.03203898	0.4596357126169514
NOTCH2	-0.313914736	-0.09019256	0.3506717943998346
TNFRSF1B	-0.31431816	0.010793789	0.416517909
CX3CR1	-0.315399052	-0.03303709	0.463123362
TYROBP	-0.317966447	-0.032312576	0.4683399524811454
IL11RA	-0.32669331	0.000627298	0.3693668303962144
SEMA3F	-0.326752565	-0.057583017	0.5481168621806773
PGRMC2	-0.332397985	-0.085960583	0.5148515634012688
SST	-0.340267007	-0.060061074	0.418189738
SEMA3C	-0.35307112	-0.036764788	0.5874341937247871
CXCR2	-0.354237132	-0.071892342	0.4732161067937229
ACKR3	-0.35604004	-0.015932276	0.4332955550906284
IFNGR2	-0.356580398	-0.066625609	0.5821882960537501
FAM3C	-0.359504302	-0.012267586	0.5673758343921367
NAMPT	-0.360460578	-0.078312275	0.5653209088080319
IL4R	-0.362701271	-0.02212483	0.4213974346144756
COL17A1	-0.366665899	-0.071542342	0.4849525719135586
LSR	-0.370504016	-0.112942038	0.5844393259437428
RPS19	-0.372555229	-0.1565798	0.5188113204409368
NRG4	-0.374713636	-0.085013217	0.5155373893593915
IL1A	-0.38421552	-0.077620054	0.5143622291970803
IL7	-0.386566495	-0.063963978	0.5055173464656157
CXCL1	-0.390786774	-0.060064368	0.5098148378783905
KIT	-0.395239071	0.3363627973454151	0.2825655686711139
ALCAM	-0.397521224	-0.06214998	0.6385534089630972
GAL	-0.406332639	-0.065095491	0.512263925
ICAM4	-0.408221268	-0.055868927	0.5294810875969488
ACKR2	-0.411216898	-0.061147877	0.5892459073460992
DDR1	-0.411354786	-0.057936594	0.5805150623765254
BTC	-0.412517735	-0.049088766	0.558386601
XPR1	-0.414329496	-0.084453865	0.5431282383953584
CXCL16	-0.422046685	-0.075351793	0.6155024109962011
TNFRSF11A	-0.424336478	-0.072004018	0.5919631033964059
CLEC2D	-0.427184322	-0.081989262	0.5858066572400626
IGF2R	-0.427642597	0.074933079	0.4467180633372983
LRP5	-0.435199276	-0.002432817	0.5672528215251166
SLC7A1	-0.436344618	-0.109357991	0.572136414
IL7R	-0.440722686	-0.076148236	0.5651487430448916
HLA-E	-0.444514483	-0.030039477	0.614901173
FZD6	-0.448833589	-0.048292671	0.6462788829605842
EPHA1	-0.457071638	-0.077194767	0.6462673452697023
CRH	-0.457299907	-0.086441318	0.6113415286157351
PLXNA2	-0.458094654	-0.091705768	0.502395128
AIMP1	-0.462950081	-0.144367953	0.6786146986874229
GRN	-0.46395354	-0.052668602	0.7067462004418645
CHRNA7	-0.464893009	-0.089493624	0.6082934067993999
ICAM1	-0.472161253	-0.037498294	0.6113123227079852
BMP2	-0.472303516	-0.056834672	0.687802109
INHA	-0.475462609	-0.091928964	0.6455259978405389
SEMA3E	-0.475496894	-0.091926158	0.7183271322053507
HLA-B	-0.477609524	0.009047897	0.5679003540718959
LTB	-0.477621468	-0.080420061	0.6209824938320457
LAMP1	-0.478629325	-0.017938082	0.63085738
TNFSF15	-0.480159747	-0.102099562	0.714402927
EFNA5	-0.481110933	-0.142779087	0.7006149893325487
IL20RA	-0.48496394	-0.087688422	0.6527434017699515
MIF	-0.485347923	-0.116664981	0.6529727231407998
LTBR	-0.494829938	-0.067824175	0.7454613520759119
EPB41L1	-0.498200063	-0.083829189	0.7615871456946471
PLAUR	-0.500689134	-0.105927596	0.6590665683049851
OXTR	-0.511234075	-0.101334557	0.6845961807475842
CKLF	-0.512241093	-0.131140713	0.7287581784923768
EFNA1	-0.512956611	-0.02169809	0.6991487617967029
SCT	-0.513501143	-0.116049615	0.6864149081485452
CD96	-0.515118153	-0.103625746	0.6877675554787964
PLXNB2	-0.516334734	-0.079271335	0.7494466914272158
ITGAE	-0.519920309	-0.12947638	0.7562182469271194
ANXA1	-0.522972083	-0.025576021	0.5942438625035563
ARF1	-0.526699273	-0.043969851	0.6159596491696192
CD46	-0.534467139	-0.041419612	0.7422067926203814
TFRC	-0.540076494	-0.123616802	0.760918901
IL10RB	-0.542902179	-0.054063938	0.7073629292673159
IFNAR1	-0.548626248	-0.024745732	0.7216820079087236
B2M	-0.552605485	-0.046381812	0.7652529618935927
FGFR3	-0.558262074	-0.11805131	0.8050156268435106
TTR	-0.561068209	-0.108158736	0.7495812361898879
CDH1	-0.561161283	-0.102385324	0.8148272676618543
VEGFB	-0.567048422	-0.113243899	0.8003272627886258
HEBP1	-0.568727035	-0.086517743	0.7938611678143687
SORL1	-0.568912151	-0.126173631	0.7427014820241977
TNFRSF10B	-0.587246251	-0.08483399	0.7370965226764117
CD47	-0.589680993	-0.110407244	0.8207659644667886
ERBB3	-0.590090945	-0.109529386	0.791929597
CCL15	-0.590129922	-0.115529399	0.784119289
HLA-C	-0.590439708	-0.078918441	0.8112257364963645
CXCL17	-0.592497483	-0.113462639	0.7895172928009678
CD55	-0.594360685	-0.078619127	0.7922622978260837
SORT1	-0.600867306	-0.079319899	0.7405115694420084
CXADR	-0.604961492	-0.132402591	0.8239278535012525
ALOX5	-0.613728321	-0.120444936	0.8183403888478381
TMEM219	-0.613830891	-0.125639085	0.8237900911972733
BMP3	-0.622646812	-0.125076735	0.8505860766873816
TNFRSF14	-0.622820531	-0.098841311	0.8519050890086025
ITGB6	-0.624114434	-0.100429016	0.8453767943850994
SLC1A5	-0.627288761	-0.102800765	0.8045574112207254
TNFRSF1A	-0.627310398	-0.084582024	0.7783069649367599
VIPR1	-0.62977691	-0.122787929	0.8418087264646464
LEAP2	-0.633154145	-0.123486883	0.843125271
GDF15	-0.634143091	-0.118961761	0.8513355210420239
DSG2	-0.634209509	-0.075966545	0.752514578
IGF2	-0.635013704	-0.128544807	0.8370902547498357
ITGB4	-0.63553955	-0.120827393	0.8782668967318317
FAM3B	-0.637504229	-0.120565346	0.8642566998853187
IL1RN	-0.644499654	-0.125223234	0.8605150115369156
